# The endosymbiont of *Epithemia clementina* is specialized for nitrogen fixation within a photosynthetic eukaryote

**DOI:** 10.1101/2023.03.08.531752

**Authors:** Solène L.Y. Moulin, Sarah Frail, Jon Doenier, Thomas Braukmann, Ellen Yeh

**Affiliations:** Department of Pathology, Stanford School of Medicine, Stanford, California, USA; Department of Biochemistry, Stanford School of Medicine, Stanford, California, USA; Department of Microbiology & Immunology, Stanford School of Medicine, Stanford, California, USA; Chan Zuckerberg Biohub – San Francisco, San Francisco, CA 94158

**Author notes:** 299 Campus Dr, Fairchild 317, Stanford, CA 94305. Author Contributions: S.L.Y.M., and E.Y. designed research; S.L.Y.M., S.F., and T.B. performed research; S.L.Y.M., S.F., T.B. and J.D analyzed data; and S.L.Y.M., and E.Y. wrote the paper. Competing Interest Statement: The authors declare no competing interest. Classification: Major: Biological sciences; Minor: cell biology.

**Keywords:** Endosymbiosis, Nitrogen fixation, cyanobacteria, diatom.

## Abstract

*Epithemia* spp. diatoms contain obligate, nitrogen-fixing endosymbionts, or “diazoplasts”, derived from cyanobacteria. These algae are a rare example of photosynthetic eukaryotes that have successfully coupled oxygenic photosynthesis with oxygen-sensitive nitrogenase activity. Here, we report a newly-isolated species, *E. clementina*, as a model to investigate endosymbiotic acquisition of nitrogen fixation. To detect the metabolic changes associated with endosymbiotic specialization, we compared nitrogen fixation, associated carbon and nitrogen metabolism, and their regulatory pathways in the *Epithemia* diazoplast with its close, free-living cyanobacterial relative, *Crocosphaera subtropica*. Unlike *C. subtropica*, we show that nitrogenase activity in the diazoplast is concurrent with, and even dependent on, host photosynthesis and no longer associated with cyanobacterial glycogen storage suggesting carbohydrates are imported from the host diatom. Carbohydrate catabolism in the diazoplast indicates that the oxidative pentose pathway and oxidative phosphorylation, in concert, generates reducing equivalents and ATP and consumes oxygen to support nitrogenase activity. In contrast to expanded nitrogenase activity, the diazoplast has diminished ability to utilize alternative nitrogen sources. Upon ammonium repletion, negative feedback regulation of nitrogen fixation was conserved, however ammonia assimilation showed paradoxical responses in the diazoplast compared with *C. subtropica*. The altered nitrogen regulation likely favors nitrogen transfer to the host. Our results suggest that the diazoplast is specialized for endosymbiotic nitrogen fixation. Altogether, we establish a new model for studying endosymbiosis, perform the first functional characterization of this diazotroph endosymbiosis, and identify metabolic adaptations for endosymbiotic acquisition of a critical biological function.
