## Supplementary material for "The endosymbiont of *Epithemia clementina* is specialized for nitrogen fixation within a photosynthetic eukaryote": Table S1

### Sheet: Sheet2
MAG Name	NCBI TaxID	NifH diamond hit	NifD diamond hit	Nifk diamond hit	Depth	Percent Abundance	Total Len	Num Contigs	% BUSCO complete	% BUSCO duplicated
epi.17.fa	1763363	1	1	1	773.138	0.192106	3071600	1	71.5	0
epi.56.fa	322				489.004	0.121506	4567870	1	76.6	0
epi.29.fa	147645				338.531	0.0841169	4915272	9	88.3	10.3
epi.9.fa	2898441				297.371	0.0738895	3901770	1	83.9	0
epi.13.fa	2321403				295.19	0.0733476	4363970	1	94.3	0
epi.25.fa	2840474				227.83	0.0566103	235530	2	0	0
epi.5.fa	2494374				173.698	0.0431597	213095	3	6.7	0
epi.2.fa	2904252				102.454	0.0254574	3350440	1	95.5	0.2
epi.4.fa	2840474				95.6411	0.0237645	4101879	4	96.8	0
epi.1.fa	147645				93.2282	0.023165	258249	1	0	0
epi.54.fa	2584466				87.3679	0.0217088	316727	1
epi.38.fa	1736675				84.7764	0.0210649	4247560	1	94.5	0.3
epi.19.fa	2735133				84.6942	0.0210445	4471410	1	97.2	1.1
epi.3.fa	2631580				82.1994	0.0204246	5417560	1	81.4	0.8
epi.41.fa	2493672				72.9211	0.0181192	373149	2	4	0
epi.60.fa	2259595				71.7049	0.0178169	8385960	1	94.5	0.2
epi.35.fa	2567934				56.4335	0.0140224	3117840	1	96.9	0.4
epi.62.fa	1034889				48.9206	0.0121556	1461560	1	28.7	0.2
epi.52.fa	1034889				43.7115	0.0108613	4312976	3	64.7	0.9
epi.53.fa	2589974				42.1047	0.010462	5499998	2	93.8	0.2
epi.46.fa	2806347				38.075	0.00946072	5172627	2	99.1	0.7
epi.14.fa	450851				36.6919	0.00911706	5006830	1	85.9	0
epi.10.fa	448385				32.9357	0.00818373	10085800	1	87.9	1.6
epi.36.fa	2594003				25.8525	0.00642371	336580	2	4	0
epi.12.fa	1437360				20.7152	0.00514723	4175530	1	93.6	0.5
epi.42.fa	1357074				19.0895	0.00474328	3988350	8	94	1.1
epi.39.fa	2594003				18.3147	0.00455077	4141825	7	96.3	0.2
epi.45.fa	69666				18.0931	0.0044957	4256201	3	92.4	0.7
epi.55.fa	1521768				17.3112	0.00430142	4204825	3	93.1	0
epi.44.fa	2108445				16.9872	0.00422091	4572136	2	94.7	0
epi.28.fa	1545044				13.4608	0.00334467	312957	2	14.5	0
epi.48.fa	1612173				12.5584	0.00312046	4003500	2	75.4	0.2
epi.34.fa	2885633				12.2234	0.00303722	4106080	1	71	0
epi.21.fa	1612173				11.9645	0.00297289	1151708	2	5.6	0
epi.27.fa	1029756	1	1	1	10.8784	0.00270303	4558799	5	87.8	1.1
epi.37.fa	1714373				10.6435	0.00264466	3068247	27	80.7	0.6
epi.23.fa	2584466				9.9361	0.00246888	5287407	28	80.5	0.2
epi.43.fa	2898149				9.85039	0.00244759	5473913	10	75.9	0.2
epi.7.fa	2741720				8.88025	0.00220653	3311914	63	69.1	0.3
epi.47.fa	1357074				8.83868	0.0021962	5588210	21	82.8	0.1
epi.63.fa	1842540				7.93689	0.00197213	271318	1	12.9	0
epi.50.fa	1842540	1	1	1	7.80481	0.00193931	3056246	8	57.6	0.6
epi.18.fa	2942449				7.40897	0.00184095	5455449	17	46	0
epi.24.fa	2760307				6.739	0.00167448	3650560	33	33.1	0
epi.20.fa	1521768				6.2055	0.00154192	4201301	26	62.1	2.4
epi.6.fa	375286				5.61329	0.00139477	2359559	17	77.9	0
epi.57.fa	1750527				5.38948	0.00133916	5891953	70	64.9	0.5
epi.33.fa	69666				5.38236	0.00133739	3488808	32	39.7	0
epi.49.fa	1571470				4.98984	0.00123986	4488005	174	44.8	3.6
epi.15.fa	1842539				4.96834	0.00123451	3112069	98	27.4	0
epi.59.fa	2741720				4.72901	0.00117505	283596	4	12.1	0
epi.16.fa	1842539				4.64054	0.00115306	3921295	79	27.4	0
epi.31.fa	2594003				4.46667	0.00110986	3577852	58	46.3	0
epi.8.fa	74329				4.01857	0.000998518	1648929	61	13.7	0
epi.58.fa	1838286				3.93794	0.000978483	1127439	78	8.1	0
epi.61.fa	2775403				3.73738	0.000928648	2745817	29	43.5	0
epi.22.fa	1838286				3.65302	0.000907688	2870487	104	14.5	0
epi.26.fa	2760713				3.53759	0.000879007	1643407	67	3.2	0
epi.51.fa	2806346				3.09079	0.000767988	2984527	141	9.9	0
epi.32.fa	1842537				3.08391	0.000766278	1080171	47	9.7	0
epi.40.fa	2594003				3.06787	0.000762292	300594	17	1.6	0
epi.11.fa	1521768				3.05016	0.00075789	1319056	42	6	0
epi.30.fa	2775403				2.86224	0.000711197	307997	9	0.8	0
