## Supplementary material for "The endosymbiont of *Epithemia clementina* is specialized for nitrogen fixation within a photosynthetic eukaryote": Table S2

### Sheet: C metabolism
			Gene ID_NCBI
	Gene name	Function	C. subtropica ATCC51142	E. clementina diazoplast		R. orientalis PCC 8801	R. gibberula diazoplast	E. turgida diazoplast
Glycogen anabolism	glk	glucokinase	WP_009546674.1	sb_001959		WP_012596006.1	WP_119260183.1	WP_044107462.1
	glgC	Glucose-1-phosphate adenylyltransferase	WP_009547114.1	sb_000144		WP_012597253.1	WP_119259391.1	WP_044105733.1
			WP_009544653.1
	glgA	glycogen synthase	WP_009546124.1	sb_000191		WP_012594472.1	WP_119259429.1	WP_044105795.1
			WP_009545434.1			WP_012594200.1	-	-
	glgB	1,4-alpha-glucan branching enzyme	WP_009546994.1	sb_001972		WP_012593825.1	WP_119260172.1	WP_044107501.1
			WP_009543355.1			WP_012595634.1
Glycogen catabolism	glgX	Glycogen debranching enzyme	WP_009545366.1	sb_000531		WP_012594010.1	WP_119259704.1	WP_044106075.1
				sb_001797		WP_012594395.1
		amylo-alpha-1,6-glucosidase	WP_009547513.1			WP_012596641.1
	glgP	glycogen/starch/alpha-glucan phosphorylase	WP_009544430.1	extdb:sb_001063		WP_012596620.1	WP_232014528.1	WP_044106621.1
			WP_009544406.1			WP_012595618.1
	PGM	Phosphoglucomutase	WP_009546009.1	extdb:sb_001895		WP_012595087.1	WP_119260235.1	WP_044107389.1
OPP pathway	zwf	Glucose-6-phosphate 1-dehydrogenase	WP_009544773.1	extdb:sb_001831		WP_012597014.1	WP_119260283.1	WP_044107333.1
	pgl	6-phosphogluconolactonase	WP_009543218.1	extdb:sb_001841		WP_012594785.1	WP_119260273.1	WP_044107345.1
	gnd	decarboxylating NADP(+)-dependent phosphogluconate dehydrogenase	WP_009545097.1	extdb:sb_002050		WP_012595547.1	WP_119260119.1	WP_044105550.1
	rpe	Ribulose-phosphate 3-epimerase	WP_009546037.1	extdb:sb_001004		WP_012594943.1	WP_119260079.1	WP_044106576.1
	rpiA	Ribose-5-phosphate isomerase	WP_009543099.1	sb_000429		WP_015785239.1	WP_119259620.1	WP_044105982.1
	tkt	transketolase	WP_009543323.1	extdb:sb_000137		WP_012594198.1	WP_119260894.1	WP_044105725.1
	tal	transaldolase	WP_009543268.1	extdb:sb_001142		WP_012595416.1	WP_119260822.1	Pseudogene?
Glycolysis C6	pgi	glucose-6-phosphate isomerase	WP_009545914.1	extdb:sb_000985		WP_012593812.1	WP_119260063.1	WP_044106551.1
	pfk	ATP-dependent 6-phosphofructokinase	WP_009547610.1			WP_012593572.1
			WP_009545916.1			WP_012597128.1
	# fbp	fructose-1,6-bisphosphatase	WP_009543204.1	extdb:sb_001830		WP_012593804.1	WP_119260284.1	WP_044107332.1
	fba	Fructose-bisphosphate aldolase	WP_009544176.1	extdb:sb_001862		WP_012594318.1	WP_119260257.1	WP_044107364.1
	tpiA	Triosephosphate isomerase	WP_009543632.1	extdb:sb_001553		WP_041229671.1	WP_172582072.1	WP_171816427.1
Glycolysis C3	gap	type 1 Glyceraldehyde-3-phosphate dehydrogenase 1	WP_009545228.1	extdb:sb_002039		WP_012595002.1	WP_119260128.1	WP_044105531.1
		type 1 Glyceraldehyde-3-phosphate dehydrogenase 2		extdb:sb_001713		WP_012595832.1	WP_119260379.1
	gapN	NADP-dependent glyceraldehyde-3-phosphate dehydrogenase	WP_009547561.1	extdb:sb_000121			WP_119259371.1	WP_044105705.1
	pgk	Phosphoglycerate kinase	WP_009546674.1	extdb:sb_001959		WP_012596006.1	WP_119260183.1	WP_044107462.1
	gpmI	2,3-bisphosphoglycerate-independent phosphoglycerate mutase	WP_009545603.1	extdb:sb_001633		WP_012595552.1	WP_119260441.1	WP_044107144.1
	eno	Enolase	WP_009546907.1	extdb:sb_001221		WP_012595010.1	WP_119260761.1	WP_044106793.1
	ppc	phosphoenolpyruvate carboxylase	WP_009547193.1	extdb:sb_000777		WP_012596693.1	WP_119259894.1	WP_044106334.1
	pyk	Pyruvate kinase	WP_009545410.1	extdb:sb_001820		WP_012595855.1	WP_119260294.1	WP_044107325.1
			WP_009544407.1			WP_012595543.1
	pdhA	pyruvate dehydrogenase E1 component alpha subunit	WP_009546784.1	extdb:sb_000467		WP_015785134.1	WP_119259650.1	WP_044107560.1
	pdhB	pyruvate dehydrogenase E1 component beta subunit	WP_009543307.1	extdb:sb_001801		WP_012596147.1	WP_119260311.1	WP_044107308.1
	pdhC	pyruvate dehydrogenase E2 component	WP_009544565.1	extdb:sb_000448		WP_012594571.1	WP_119259636.1	WP_044105997.1
TCA cycle	CS	citrate synthase	WP_009545710.1	extdb:sb_000388		WP_012594711.1	WP_119259589.1	WP_044107549.1
	acnB	Aconitate hydratase B	WP_009548018.1	extdb:sb_001996		WP_012595195.1	WP_119260158.1	WP_044105455.1
	IDH	NADP-dependent isocitrate dehydrogenase CDS	WP_024750352.1	extdb:sb_001783		WP_012597164.1	WP_119260323.1	WP_044107292.1
	OGDC	2-oxoglutarate decarboxylase	WP_009543700.1	extdb:sb_000227		WP_015785148.1	WP_119259462.1
	Suc	succinic semialdehyde dehydrogenase	WP_009543699.1	extdb:sb_000226		WP_015957306.1	WP_119259461.1
	SDH	succinate dehydrogenase/fumarate reductase flavoprotein subunit	WP_009545911.1			WP_012595171.1
	SDH	succinate dehydrogenase/fumarate reductase iron-sulfur subunit	WP_009547618.1			WP_012593770.1
	sdhD	succinate dehydrogenase cytochrome b subunit	WP_009547632.1			WP_012596207.1
	fumC	Fumarate hydratase class II	WP_009546484.1	extdb:sb_001217		WP_012596439.1	WP_119260763.1	WP_044106788.1
	mdh	malate dehydrogenase	WP_009547616.1			WP_012596157.1
Gluconate shunt	GntK	gluconokinase	WP_009545789.1	extdb:sb_001835		WP_012595850.1	WP_119260280.1	WP_044107338.1
Entner–Doudoroff pathway	ilvD	Dihydroxy-acid dehydratase / potential phosphogluconate dehydratase	WP_009543544.1	extdb:sb_001647		WP_012596363.1	WP_119260429.1	WP_044107160.1
	eda	bifunctional 4-hydroxy-2-oxoglutarate aldolase/2-dehydro-3-deoxy-phosphogluconate aldolase	WP_009546670.1	extdb:sb_001297		WP_015957389.1	WP_119261026.1	WP_044107650.1

### Sheet: N metabolism
			Gene ID_NCBI
	Gene name	Function	C. subtropica ATCC51142	E. clementina diazoplast		R. orientalis PCC 8801	R. gibberula diazoplast	E. turgida diazoplast
Nitrate assimilation	Nitrate ABC transporter	nitrate ABC transporter ATP-binding protein	WP_009546794.1			WP_015785370.1
			WP_243397412.1			WP_015785369.1
						WP_012596742.1
						WP_241392720.1
	ntrB	nitrate ABC transporter permease	WP_009546795.1			WP_015785371.1
						WP_012596894.1
						WP_012596743.1
	NR	nitrate reductase	WP_009544043.1			WP_012595740.1
		nitrate reductase associated protein	WP_009543595.1			WP_012597246.1
	FdNiR	ferredoxin--nitrite reductase	WP_012361573.1			WP_012595745.1
Ammonium metabolism	Amt	ammonium transporter	WP_009547602.1	extdb:sb_000738		WP_203427712.1	WP_119259861.1	WP_044107595.1
	GS, glnA	glutamine synthetase	WP_009543512.1	extdb:sb_001705		WP_012594166.1	WP_119260383.1	WP_044107214.1
	GA	glutaminase	WP_009544550.1			WP_012594765.1
	GOGAT	type 1 glutamine amidotransferase	WP_009545828.1	extdb:sb_001278		WP_203427726.1	WP_119260715.1	WP_044106836.1
	GluDH	Glu/Leu/Phe/Val dehydrogenase	WP_009547104.1			WP_203427703.1
	AST	aspartate aminotransferase	WP_024750127.1	extdb:sb_000591		WP_012595531.1	WP_119259755.1	WP_044106144.1
		aspartate aminotransferase family protein	WP_009547763.1	extdb:sb_001905		WP_012595295.1	WP_119260226.1	WP_044107399.1
			WP_009547790.1

### Sheet: N regulation
			Gene ID_NCBI
	Gene name	Function	C. subtropica ATCC51142	E. clementina diazoplast		R. orientalis PCC 8801	R. gibberula diazoplast	E. turgida diazoplast
	PII, glnB	P-II family nitrogen regulator	WP_009545589.1	extdb:sb_001073		WP_012595163.1	WP_119260870.1	WP_044106638.1
	NtcA	global nitrogen regulator NtcA	WP_008277872.1	extdb:sb_001924		WP_012595358.1	WP_119260215.1	WP_044107417.1
	CnfR	helix-turn-helix domain-containing protein	WP_009545708.1	extdb:sb_001093		WP_012595541.1	WP_119260854.1	WP_044106651.1
	NrrA	response regulator transcription factor	WP_009545622.1	extdb:sb_001336		WP_012596604.1	WP_119260668.1	WP_044106886.1

### Sheet: circadian clock
		C. subtropica ATCC51142	E. clementina diazoplast		R. orientalis PCC 8801	R. gibberula diazoplast	E. turgida diazoplast
First operon	circadian clock protein KaiA	WP_009546512.1	sb_000311		WP_015957322.1	WP_119259530.1	WP_232509840.1
	circadian clock protein KaiB	WP_024750203.1	extdb:sb_000310		WP_015785210.1	WP_119259529.1	pseudogene?
	circadian clock protein KaiC	WP_009546510.1	sb_000309		WP_015785209.1	WP_119259528.1	WP_044105888.1
	circadian clock KaiB family protein	WP_009546523.1	sb_001374		WP_012596046.1	WP_119260640.1	pseudogene?
Second operon	Response regulator	WP_009543244.1			WP_012597130.1
	circadian clock protein KaiB	WP_009543243.1			WP_012597131.1
	circadian clock protein KaiC	WP_009543242.1			WP_012597132.1
	circadian clock protein KaiB	WP_009543060.1
