## Supplementary material for "The endosymbiont of *Epithemia clementina* is specialized for nitrogen fixation within a photosynthetic eukaryote": Table S4

### Sheet: Diatom
Gene	Organism	Accession	Sequence
18S	Auricula complexa isolate 26vi08.1J.1	KX120684	TCTGCCCTATCAGCTTTGGACGGTAAGGTATTGGCTTACCGTGGCTTTAACGGGTAACGGGGAATTAGGGTTCGATTCCGGAGAGGGAGCCTGAGAGATGGCTACCACATCCAAGGAAGGCAGCAGGCGCGTAAATTACCCAATCTTGGAACAAGGAGGTAGTGACAATAAATAACAATGCGGGGCCTTTGTAGGTCTGGCAATTGGAATGAGAACAATTTAAATCCCTTATCGAGGATCAATTGGAGGGCAAGTCTGGTGCCAGCAGCCGCGGTAATTCCAGCTCCAATAGCGTATATTAAAGTTGTTGCAGTTAAAAAGCTCGTAGTTGTACTTGTGTTCTCCCGTGATGTCCATTTGTTGGTACGTTTGCAGGAGTGCATCCTTGGGTGGAACCAT…
18S	Epithemia argus strain CH211	HQ912408	TAACCTGGTTGATCCTGCCAGTAGTCATACGCTCGTCTCAAAGACTAAGCCATGCACGTCTAAGTATAAATCTCTTACTTTGAAACTGCGAATGGCTCATTATATCAGTTATAGTTTATTTGATAGTCCCTTACTACTTGGATAACCGTAGTAATTCTAGAGCTAATACATGCGTCAACACCTGTTTGGTGGTATTTATTAGATGGAAACCAACCCCTTTGGGGTGATGTGGTGATTCATAATAAGATTGCGGATCGCACGGCTTGCCGGCGACGGATCATTCAAGTTTCTGCCCTATCAGCTTTGGACGGTAAGGTATTGGCTTACCGTGGCTTTAACGGGTAACGGGGAATTAGGGTTCGATTCCGGAGAGGGAGCCTGAGAGACGGCTACCACATC…
18S	Epithemia catenata strain UHM3210	MW562888	TAGTCATACGCTCGTCTCAAAGACTAAGCCATGCACGTCTAAGTATAAATCTTTTACTTTGAAACTGCGAATGGCTCATTATATCAGTTATAGTTTATTTGATAGTCCCTTACTACTTGGATAACCGTAGTAATTCTAGAGCTAATACATGCATCAACACCTCCTCGGTGGTATTTATTAGATGGAGACCAACCCCTTCGGGGTGATGTGGTGATTCATAATAAGCTTGCGGATCGCACGGCTCGTCCGGCGACGGATCATTCAAGTTTCTGCCCTATCAGCTTTGGACGGTAAGGTATTGGCTTACCGTGGCTTTAACGGGTAACGGGGAATTAGGGTTCGATTCCGGAGAGGGAGCCTGAGAGACGGCTACCACATCCAAGGAAGGCAGCAGGCGCG…
18S	Epithemia clementina		TTGATTCTGCCAGTAGTCATACGCTCGTCTCAAAGACTAAGCCATGCACGTCTAAGTATAAATACTCTACTTTGAAACTGCGAATGGCTCATTATATCAGTTATAGTTTATTTGATAGTCCCTTACTACTTGGATAACCGTAGTAATTCTAGAGCTAATACATGCATCAACACCTACTCGGTGGTATTTATTAGATTGAAACCAACCCCTTCGGGGTGATGTGGTGATTCATAATAAGCTTGCAGATCGCACGGCTTGCCGGCGACGGATCATTCAAGTTTCTGCCCTATCAGCTTTGGACGGTAAGGTATTGGCTTACCGTGGCTTTAACGGGTAACGGGGAATTAGGGTTCGATTCCGGAGAGGGAGCCTGAGAGACGGCTACCACATCCAAGGAAG…
18S	Epithemia hyndmannii isolate LO320	KX120680	TGCCCTATCAGCTTTGGACGGTAAGGTCTTGGCTTACCGTGGCTTTAACGGGTAACGGGGAATTAGGGTTCGATTCCGGAGAGGGAGCCTGAGAGACGGCTACCACATCCAAGGAAGGCAGCAGGCGCGTAAATTACCCAATCTTGAAACAAGGAGGTAGTGACAATAAATAACAATGCCGGGCCTTTTTAGGTCTGGCAATTGGAATGAGAACAATTTAAATCCCTTATCGAGGATCAATTGGAGGGCAAGTCTGGTGCCAGCAGCCGCGGTAATTCCAGCTCCAATAGCGTATATTAAAGTTGTTGCAGTTAAAAAGCTCGTAGTTGGATTTGTGCTCTGCCGTGATGTCCTAATTGGTATGTTCGCGGGAGAGCATCCTTGGGTGGAGCCTATGTG…
18S	Epithemia iriomotensis isolate 28vi08.1C.1	KX120670	TGCCCTATCAGCTTTGGACGGTAAGGTATTGGCTTACCGTGGCTTTAACGGGTAACGGGGAATTAGGGTTCGATTCCGGAGAGGGAGCCTGAGAGACGGCTACCACATCCAAGGAAGGCAGCAGGCGCGTAAATTACCCAATCTTGAAACAAGGAGGTAGTGACAATAAATAACAATGCCGGGCCTTTCTAGGTCTGGCAATTGGAATGAGAACAATTTAAATCCCTTATCGAGGATCAATTGGAGGGCAAGTCTGGTGCCAGCAGCCGCGGTAATTCCAGCTCCAATAGCGTATATTAAAGTTGCTGCAGTTAAAAAGCTCGTAGTTGGATTTGTGCTCTGCCGCGATGTCCAATTTGGTACGTTCGCGGCGGAGCATCCTTGGGTGGAACCTGCGTG…
18S	Epithemia parallela isolate L1370	KX120673	TAACCTGGTTGATCCTGCCAGTAGTCATACGCTCGTCTCAAAGACTAAGCCATGCACGTCTAAGTATAAATGTTTTACTTTGAAACTGCGAATGGCTCATTATATCAGTTATAGTTTATTTGATAGTCCCTTACTACTTGGATAACCGTAGTAATTCTAGAGCTAATACATGCGTCAACACCTCTTGGGTGGTATTTATTAGATGGAAACCAACCCCTCCGGGGTGATGTGGTGATTCATAATAAGTTTGCGGATCGCACGGCTTGCCGGCGACGGATCATCCAAGTTTCTGCCCTATCAGCTTTGGACGGTAAGGTATTGGCTTACCGTGGCTTTCACGGGTAACGGGGAATTAGGGTTCGATTCCGGAGAGGGAGCCTGAGAGACGGCTACCACATC…
18S	Epithemia parallela isolate N09.43.rhop2.3	KX120676	CCAGTAGTCATACGCTCGTCTCAAAGACTAAGCCATGCACGTCTAAGTATAAATGTTTTACTTTGAAACTGCGAATGGCTCATTATATCAGTTATAGTTTATTTGATAGTCCCTTACTACTTGGATAACCGTAGTAATTCTAGAGCTAATACATGCGTCAACACCTCTTGGGTGGTATTTATTAGATGGAAACCAACCCCTCCGGGGTGATGTGGTGATTCATAATAAGTTTGCGGATCGCACGGCTTGCCGGCGACGGATCATCCAAGTTTCTGCCCTATCAGCTTTGGACGGTAAGGTATTGGCTTACCGTGGCTTTCACGGGTAACGGGGAATTAGGGTTCGATTCCGGAGAGGGAGCCTGAGAGACGGCTACCACATCCAAGGAAGGCAGCAGGC…
18S	Epithemia pelagica	MW562892	TAGTCATACGCTCGTCTCAAAGACTAAGCCATGCACGTCTAAGTATAAATCTTTTACTTTGAAGCTGCGAATGGCTCATTATATCAGTTATAGTTTATTTGATAGTCCCTTACTACTTGGATAACCGTAGTAATTCTAGAGCTAATACATGCATCAACACCTGCTCGGTGGTATTTATTAGATGGAAACCAACCCCTTCGGGGTGATGTGGTGATTCATAATAAGTTTGCGGATCGCACGGCTTGCCGGCGACGGATCATTCAAGTTTCTGCCCTATCAGCTTTGGACGGTAAGGTATTGGCTTACCGTGGCTTTAACGGGTAACGGGGAATTAGGGTTCGATTCCGGAGAGGGAGCCTGAGAGACGGCTACCACATCCAAGGAAGGCAGCAGGCGCGT…
18S	Epithemia sorex strain CH148	HQ912409	TGCCCTATCAGCTTTGGACGGTAAGGTATTGGCTTACCGTGGCTTTAACGGGTAACGGGGAATTAGGGTTCGATTCCGGAGAGGGAGCCTGAGAGACGGCTACCACATCCAAGGAAGGCAGCAGGCGCGTAAATTACCCAATCTTGAAACAAGGAGGTAGTGACAATAAATAACAATGCCGGGCCTTTTTAGGTCTGGCAATTGGAATGAGAACAATTTAAATCCCTTATCGAGGATCAATTGGAGGGCAAGTCTGGTGCCAGCAGCCGCGGTAATTCCAGCTCCAATAGCGTATATTAAAGTTGTTGCAGTTAAAAAGCTCGTAGTTGGATTTGTGCTCTACCGTGATGTCCATATTGGTACGTTCGCGGAAGAGCATCCTTGGGTGGAACCTATATG…
18S	Epithemia turgida isolate CYTX021	KX120679	TTGATCCTGCCAGTAGTCATACGCTCGTCTCAAAGACTAAGCCATGCACGTCTAAGTATAAATCTTTTACTTTGAAACTGCGAATGGCTCATTATATCAGTTATAGTTTATTTGATAGTCCCTTACTACTTGGATAACCGTAGTAATTCTAGAGCTAATACATGCGTCAACACCTTTTTGGTGGTATTTATTAGATGGAAACCAACCCCTTCGGGGTCATGTGGTGATTCATAATAAGTTTGCAGATCGCACGGCTCGCCGGCGACGGATCATTCAAGTTTCTGCCCTATCAGCTTTGGACGGTAAGGTCTTGGCTTACCGTGGCTTTAACGGGTAACGGGGAATTAGGGTTCGATTCCGGAGAGGGAGCCTGAGAGACGGCTACCACATCCAAGGAAG…
18S	Epithemia turgida strain CH154	HQ912410	TTGATCCTGCCAGTAGTCATACGCTCGTCTCAAAGACTAAGCCATGCACGTCTAAGTATAAATCTTTTACTTTGAAACTGCGAATGGCTCATTATATCAGTTATAGTTTATTTGATAGTCCCTTACTACTTGGATAACCGTAGTAATTCTAGAGCTAATACATGCGTCAACACCTTTTTGGTGGTATTTATTAGATGGAAACCAACCCCTTCGGGGTGATGTGGTGATTCATAATAAGTTTGCAGATCGCACGGCTCGCCGGCGACGGATCATTCAAGTTTCTGCCCTATCAGCTTTGGACGGTAAGGTCTTGGCTTACCGTGGCTTTAACGGGTAACGGGGAATTAGGGTTCGATTCCGGAGAGGGAGCCTGAGAGACGGCTACCACATCCAAGGAAG…
18S	Protokeelia bassonii isolate 3564.A20	KX120678	GATCCTGCCAGTAGTCATACGCTCGTCTCAAAGACTAAGCCATGCACGTCTAAGTATAAATCTTTTACTTTGAAACTGCGAATGGCTCATTATATCAGTTATAGTTTATTTGATAGTCCCTTACTACTTGGATAACCGTAGTAATTCTAGAGCTAATACATGCGTCGACACCCATCTCGGGTGGTATTTATTAGATGGAAACCAACCCCTTCGGGGTGATGTGGTGATTCATAATAAGCTTGCGGATCGCACGGCTTGTCCGGCGACGGATCATTCAAGTTTCTGCCCTATCAGCTTTGGACGGTAAGGTATTGGCTTACCGTGGCTTTAACGGGTAACGGGGAATTAGGGTTCGATTCCGGAGAGGGAGCCTGAGAGACGGCTACCACATCCAAGGAA…
18S	Rhopalodia cf. gibba isolate nycRhop	KX120674	GCCAGTAGTCATACGCTCGTCTCAAAGACTAAGCCATGCACGTCTAAGTATAAATCTTTTACTTTGAAACTGCGAATGGCTCATTATATCAGTTATAGTTTATTTGATAGTCCCTTACTACTTGGATAACCGTAGTAATTCTAGAGCTAATACATGCGTCAACACCTAATTGGTGGTATTTATTAGACTGAAACCAACCCCTTCGGGGTGATGTGGTGATTCATAATAAGTTTGCGGATCGCACGGCTTGCCGGCGACGGATCATTCAAGTTTCTGCCCTATCAGCTTTGGACGGTAAGGTATTGGCTTACCGTGGCTTTAACGGGTAACGGGGAATTAGGGTTCGATTCCGGAGAGGGAGCCTGAGAGACGGCTACCACATCCAAGGAAGGCAGCAGG…
18S	Rhopalodia contorta strain L1299	HQ912406	GTAGTCATACGCTCGTCTCAAAGACTAAGCCATGCACGTCTAAGTATAAATCTTTTACTTTGAAACTGCGAATGGCTCATTATATCAGTTATAGTTTATTTGATAGTCCCTTACTACTTGGATAACCGTAGTAATTCTAGAGCTAATACATGCGTCAACACCAACCTGGTGGCATTTATTAGATGGAAACCAACCCCTTTGGGGTGATGTGGTGATTCATAATAAGTTTGCAGATCGCACGGCTTGCCAGCGACGGATCATTCAAGTTTCTGCCCTATCAGCTTTGGACGGTAAGGTATTGGCTTACCGTGGCTTTAACGGGTAACGGGGAATTAGGGTTCGATTCCGGAGAGGGAGCCTGAGAGACGGCTACCACATCCAAGGAAGGCAGCAGGCGCG…
18S	Rhopalodia gibba isolate CYTX022	KX120675	CAGTAGTCATACGCTCGTCTCAAAGACTAAGCCATGCACGTCTAAGTATAAATCTTTTACTTTGAAACTGCGAATGGCTCATTATATCAGTTATAGTTTATTTGATAGTCCCTTACTACTTGGATAACCGTAGTAATTCTAGAGCTAATACATGCGTCAACACCTAATTGGTGGTATTTATTAGACTGAAACCAACCCCTTCGGGGTGATGTGGTGATTCATAATAAGTTTGCGGATCGCACGGCTTGCCGGCGACGGATCATTCAAGTTTCTGCCCTATCAGCTTTGGACGGTAAGGTATTGGCTTACCGTGGCTTTAACGGGTAACGGGGAATTAGGGTTCGATTCCGGAGAGGGAGCCTGAGAGACGGCTACCACATCCAAGGAAGGCAGCAGGCG…
18S	Rhopalodia gibba isolate L924	KX120672	TTGATCCTGCCAGTAGTCATACGCTCGTCTCAAAGACTAAGCCATGCACGTCTAAGTATAAATCTTTTACTTTGAAACTGCGAATGGCTCATTATATCAGTTATAGTTTATTTGATAGTCCCTTACTACTTGGATAACCGTAGTAATTCTAGAGCTAATACATGCGTCAACACCTAATTGGTGGTATTTATTAGACTGAAACCAACCCCTTCGGGGTGATGTGGTGATTCATAATAAGTTTGCGGATCGCACGGCTTGCCGGCGACGGATCATTCAAGTTTCTGCCCTATCAGCTTTGGACGGTAAGGTATTGGCTTACCGTGGCTTTAACGGGTAACGGGGAATTAGGGTTCGATTCCGGAGAGGGAGCCTGAGAGACGGCTACCACATCCAAGGAAG…
18S	Rhopalodia gibba strain CH15	HQ912407	TTGATCCTGGCCAGTAGTCATACGCTCGTCTCAAAGACTAAGCCATGCACGTCTAAGTATAAATCTTTTACTTTGAAACTGCGAATGGCTCATTATATCAGTTATAGTTTATTTGATATTCCCTTACTACTTGGATAACCGTAGTAATTCTAGAGCTAATACATGCGTCAACACCTATTCGGTGGTATTTATTAGATGGAAACCAACCCCTTTGGGGTGATGTGGTGATTCATAATAAGTTTGCGGATCGCACAGCTTGCTGGCGACGGATCATTCAAGTTTCTGCCCTATCAGCTTTGGACGGTAAGGTATTGGCTTACCGTGGCTTTAACGGGTAACGGGGAATTAGGGTTCGATTCCGGAGAGGGAGCCTGAGAGACGGCTACCACATCCAAGGAA…
18S	Rhopalodia sp. 9vi08.1F.2	HQ912405	CAGTAGTCATACGCTCGTCTCGAAGACTAAGCCATGCACGTCTAAGTATAAATTCTTTACTTTGAAACTGCGAATGGCTCATTATATCAGTTATAGTTTATTTGATAGTCCCTTACTACTTGGATAACCGTAGTAATTCTAGAGCTAATACATGCATCAACACCTACTCGGTGGTATTTATTAGATGGAAACCAACCCCTTCGGGGTGATGTGGTGATTCATAATAAGTTTGCGGATCGCATGGCTTGCCGGCGACGGATCATTCAAGTTTCTGCCCTATCAGCTTTGGACGGTAAGGTATTGGCTTACCGTGGCTTTAACGGGTAACGGGGAATTAGGGTTCGATTCCGGAGAGGGAGCCTGAGAGACGGCTACCACATCCAAGGAAGGCAGCAGGCG…
18S	Rhopalodia sp. isolate	KX120671	TTGATCCTGCCAGTAGTCATACGCTCGTCTCAAAGACTAAGCCATGCACGTCTAAGTATAAATCTTTTACTTTGAAACTGCGAATGGCTCATTATATCAGTTATAGTTTATTTGATAGTCCCTTACTACTTGGATAACCGTAGTAATTCTAGAGCTAATACATGCATCAACACCAACTCGGTGGTATTTATTAGATGGAAACCAACCCCTTCGGGGTGATGTGGTGATTCATAATAAGCTTGCGGATCGCACGGCTTGTCCAGCGACGGATCATTCAAGTTTCTGCCCTATCAGCTTTGGACGGTAAGGTATTGGCTTACCGTGGCTTTAACGGGTAACGGGGAATTAGGGTTCGATTCCGGAGAGGGAGCCTGAGGAACGGCTACCACATCCAAGGAA…
18S	Rhopalodia sp. isolate 13vi08.2B-GCCT21	KX120677	CAGTAGTCATACGCTCGTCTCAAAGACTAAGCCATGCACGTCTAAGTATAAATTCTTTACTTTGAAACTGCGAATGGCTCATTATATCAGTTATAGTTTATTTGATAGTCCCTTACTACTTGGATAACCGTAGTAATTCTAGAGCTAATACATGCATCAACACCTTCTCGGTGGTATTTATTAGATGGAGACCAACCCCTTCGGGGTGATGTGGTGATTCATAATAAGCTTGCGGATCGCACGGCTCGTCCGGCGACGGATCATTCAAGTTTCTGCCCTATCAGCTTTGGACGGTAAGGTATTGGCTTACCGTGGCTTTAACGGGTAACGGGGAATTAGGGTTCGATTCCGGAGAGGGAGCCTGAGAGACGGCTACCACATCCAAGGAAGGCAGCAGGC…
18S	Thalassiophysa hyalina isolate 4vi08.1cT	KX120669	TTGATCCTGCCAGTAGTCATACGCTTGTCTCAAAGACTAAGCCATGCACGTCTAAGTATAAATGTTTAACTTTGAAACTGCAGATGGCTCATTATATCAGTCATTGTTTATTTGATAATCCCTTACTACTTGGATAACCGTAGTAATTCTAGAGCTAATACATGAAGATACACCTATTCGGTGGTATTTATTAGACTGAAACCAACCCACTTGTGGTATTCTGGTGAATCATACTAAGATTGCGGATTGCTGTTGCAATGGATCATTCAAGTTTCTGCCCTATCAGCTTTGGATGGTAAGGTATTGGCTTACCATGGCTTTAACGGGTAACGGGGAATTAGGGTTTGATTCCGGAGAGGGAGCCTGAGAGATGGCTACCACATCCAAGGAAGGCAGCAG…
psbC	Auricula complexa isolate 26vi08.1J.1	KX120454	GTATTTTGGGCTGGTGCAATGATTTTATTTGAAGTATCACACTTTGTTCCAGAAAAACCTTTATATGAACAAGGTTTTATCTGTATGCAACATTTAGCATCATTAGGTTATGGTATTGGACCAGGTGGTGAAATTACTACTACAGTACCATACTTTGCTGTTGGTGTAATTCATTTAATTTCATCTGCTGTTCTAGGTTTTGGTGGTATTTACCACTCACTATTAGGTCCAGATACATTAGAAGAATCATTCCCATTCTTTGGTTATGATTGGCGTGATAAAAATAAAATGACAACAATTTTAGGAATTCACTTAATCTTATTAGGTGCTGGTTCTTTATTATTTGTTGCTAAAGCAATGTATCTTGGTGGTGTTTACGACACATGGGCACCAGGTGGT…
psbC	Epithemia argus strain CH211	HQ912380	GGTATTTTGGGCTGGTGCAATGATTTTATTTGAAGTTTCACATTTCGTTCCAGAAAAACCTTTGTATGAGCAAGGTTTTATTTGTATGCAACATTTAGCATCATTAGGTTATGGTATTGGCCCGGGTGGTGAAATTACTTCAACAGTACCTTATTTTGCTGTTGGTGTACTTCATTTAATTTCATCTGCTGTATTAGGTTTTGGTGGAATTTATCACTCTTTATTAGGTCCAGATACTTTAGAAGAATCATTCCCATTCTTTGGTTATGACTGGCGTGATAAAAATAAAATGACAACAATTTTAGGAATTCACTTAATTTTATTAGGTGCTGGTTCTTTATTATTTGTTGCTAAAGCAATGTATCTTGGTGGCGTTTATGATACATGGGCTCCAGGTGG…
psbC	Epithemia catenata strain UHM3210	MW562860	AAATGCTCGTTTAATCAATGTTTCAGGTAAATTATTAGGTGCTCACGTAGCACATGCTGGCTTAATGGTATTTTGGGCTGGTGCAATGATTTTATTTGAAGTATCACATTTCGTTCCGGAAAAACCTTTATATGAGCAAGGTTTCATCTGTATGCAACATTTAGCATCATTAGGTTATGGTATTGGACCAGGTGGTGAAATTACTTCAACAGTACCTTACTTTGCAGTTGGTGTAATTCACTTAATTTCATCTGCTGTATTAGGTTTTGGTGGAATTTACCACTCTTTATTAGGTCCAGATACATTAGAAGAATCATTCCCATTCTTCGGTTATGACTGGCGTGATAAAAACAAAATGACAACAATTTTAGGAATTCACTTAGTTTTATTAGGTGCAGG…
psbC	Epithemia clementina		GTATTTTGGGCTGGTGCAATGATTTTATTTGAAGTATCACATTTCGTTCCAGAAAAACCTTTATATGAGCAAGGTTTCATTTGTATGCAACATTTAGCATCATTAGGTTATGGTATTGGACCAGGTGGTGAAATTACTTCAACAGTACCATATTTTGCTGTTGGTGTAATTCATTTAATTTCATCAGCTGTATTAGGTTTTGGTGGAATTTATCACTCTTTATTAGGGCCAGACACATTAGAAGAATCATTCCCATTCTTTGGTTATGACTGGCGTGATAAAAACAAAATGACAACAATTTTAGGAATTCACTTAATTTTATTAGGTGCTGGTTCGTTATTATTTGTTGCTAAAGCAATGTATCTTGGTGGTGTTTATGATACATGGGCTCCAGGTGGT…
psbC	Epithemia hyndmannii isolate LO320	KX120452	TCTGGGCTGGCGCAATGATTTTATTTGAAGTTTCACATTTCGTTCCAGAAAAACCTTTGTATGAGCAAGGTTTTATTTGTATGCAACATTTAGCATCATTAGGTTATGGTATTGGACCAGGTGGTGAAATTACTTCAACAGTACCTTATTTTGCTGTTGGTGTAATTCATTTAATTTCATCTGCTGTATTAGGTTTTGGTGGGATTTATCACTCTTTATTAGGTCCGGATACTTTAGAAGAATCATTCCCATTCTTTGGTTATGACTGGCGTGATAAAAATAAAATGACAACAATTTTAGGAATTCACTTAATTTTATTAGGTGCTGGTTCTTTATTATTTGTTGCTAAAGCAATGTATCTTGGTGGTGTTTATGATACATGGGCTCCAGGTGGTGGAG…
psbC	Epithemia iriomotensis isolate 28vi08.1C.1	KX120442	GTATTTTGGGCTGGTGCAATGATTTTATTTGAAGTATCACATTTCGTTCCAGAAAAACCTTTATATGAGCAAGGTTTCATTTGTATGCAACACTTAGCATCATTAGGTTATGGGATTGGACCAGGTGGTGAAATTACTTCAACAGTACCATACTTTGCTGTTGGTGTAATTCATTTAATTTCATCAGCTGTATTAGGTTTTGGTGGAATTTATCACTCTTTATTAGGTCCAGACACATTAGAAGAATCATTCCCATTCTTTGGTTATGACTGGCGTGATAAAAACAAAATGACAACAATTTTAGGAATTCACTTAATTTTATTAGGAGCGGGTTCTTTATTATTTGTTGCTAAAGCAATGTATCTTGGTGGTGTTTATGATACATGGGCTCCAGGTGGT…
psbC	Epithemia parallela isolate L1370	KX120445	ATAAATGTTTCAGGTAAATTATTAGGTGCTCACGTAGCACATGCTGGCTTAATGGTATTTTGGGCTGGTGCAATGATTTTATTTGAAGTATCACATTTTGTTCCAGAAAAACCTTTATATGAGCAAGGTTTCATTTGTATGCAACACTTAGCATCATTAGGTTATGGTATTGGACCAGGTGGTGAAATTACTTCAACATTACCTTACTTTGCTGTAGGTGTAATTCATTTAATTTCATCTGCGGTATTAGGTTTTGGTGGAATTTATCACTCTTTATTAGGCCCAGATACATTAGAAGAATCATTCCCATTCTTTGGTTATGACTGGCGTGATAAAAACAAAATGACAACAATTTTAGGAATTCACTTAATTTTATTAGGTGCTGGTTCTTTATTATTT…
psbC	Epithemia parallela isolate N09.43.rhop2.3	KX120448	GTGCAATGATTTTATTTGAAGTATCACATTTTGTTCCAGAAAAACCTTTATATGAGCAAGGTTTCATTTGTATGCAACACTTAGCATCATTAGGTTATGGTATTGGACCAGGTGGTGAAATTACTTCAACATTACCTTACTTTGCTGTAGGTGTAATTCATTTAATTTCATCTGCGGTATTAGGTTTTGGTGGAATTTATCACTCTTTATTAGGCCCAGATACATTAGAAGAATCATTCCCATTCTTTGGTTATGACTGGCGTGATAAAAACAAAATGACAACAATTTTAGGAATTCACTTAATTTTATTAGGTGCTGGTTCTTTATTATTTGTAGCTAAAGCAATGTACCTTGGTGGTGTTTATGATACATGGGCTCCAGGTGGTGGAGATGTTCGTT…
psbC	Epithemia pelagica	MW562865	AAATGCTCGTTTAATAAATGTTTCAGGTAAATTATTAGGTGCTCACGTAGCACATGCTGGCTTAATGGTATTTTGGGCTGGTGCAATGATTTTATTTGAAGTATCACATTTCGTTCCAGAAAAACCTTTATATGAACAAGGTTTTATCTGTATGCAACATTTAGCATCATTAGGTTACGGTATTGGCCCAGGTGGTGAAATTACAACGACAGTACCATACTTCGCAGTTGGTGTAATTCATTTAATTTCTTCTGCAGTACTAGGTTTTGGTGGGATTTATCATTCTTTATTAGGTCCAGACACATTAGAAGAATCATTCCCATTCTTTGGTTATGACTGGCGTGATAAAAACAAAATGACAACAATTTTAGGAATTCACTTAATCTTATTAGGTGCTGG…
psbC	Epithemia sorex strain CH148	HQ912381	TTGGGCTGGTGCAATGATTTTATTTGAAGTTTCACATTTCGTTCCAGAAAAACCTCTGTATGAACAAGGTTTTATTTGTATGCAACATTTAGCATCATTAGGTTATGGTATTGGCCCGGGTGGTGAAATTACTTCAACAGTACCTTATTTTGCTGTTGGTGTACTTCATTTAATTTCATCTGCTGTATTAGGTTTTGGTGGAATTTATCACTCTTTATTAGGTCCAGATACTTTAGAAGAATCATTCCCATTCTTTGGTTATGACTGGCGTGATAAAAACAAAATGACAACAATTTTAGGAATTCACTTAATCTTATTAGGTGCTGGTTCTTTATTATTTGTTGCTAAAGCAATGTATCTTGGTGGTGTTTATGATACATGGGCTCCAGGTGGTGGAGA…
psbC	Epithemia turgida isolate CYTX021	KX120451	GTATTTTGGGCTGGTGCAATGATTTTATTTGAAGTTTCACATTTCGTTCCAGAAAAACCTTTGTATGAACAAGGTTTTATTTGTATGCAACATTTAGCATCATTAGGTTATGGTATTGGACCAGGTGGTGAAATTACTTCAACAGTACCTTATTTTGCTGTTGGTGTAATTCATTTAATTTCATCTGCTGTATTAGGTTTTGGTGGGATTTATCACTCTTTACTAGGTCCAGATACTTTAGAAGAATCATTCCCATTCTTTGGTTATGACTGGCGTGATAAAAATAAAATGACAACAATTTTAGGAATTCACTTAATTTTATTAGGTGCTGGTTCTTTATTATTTGTTGCTAAAGCAATGTATCTTGGTGGTGTTTATGATACATGGGCTCCAGGTGGT…
psbC	Epithemia turgida strain CH154	HQ912382	GGTATTTTGGGCTGGTGCAATGATTTTATTTGAAGTTTCACATTTCGTTCCAGAAAAACCTTTGTATGAACAAGGTTTTATTTGTATGCAACATTTAGCATCATTAGGTTATGGTATTGGACCAGGTGGTGAAATTACTTCAACAGTACCTTATTTTGCTGTTGGTGTAATTCATTTAATTTCATCTGCTGTATTAGGTTTTGGTGGGATTTATCACTCTTTACTAGGTCCAGATACTTTAGAAGAATCATTCCCATTCTTTGGTTATGACTGGCGTGATAAAAATAAAATGACAACAATTTTAGGAATTCACTTAATTTTATTAGGTGCTGGTTCTTTATTATTTGTTGCTAAAGCAATGTATCTTGGTGGTGTTTATGATACATGGGCTCCAGGTGG…
psbC	Protokeelia bassonii isolate 3564.A20	KX120450	GAGTGGAAATGCTCGTTTAATCAATGTTTCAGGTAAACTATTAGGTGCTCACGTAGCACATGCTGGTTTAATGGTATTTTGGGCTGGTGCAATGATTTTATTTGAAGTATCACACTTTGTTCCAGAAAAACCTTTATATGAGCAAGGTTTCATCTGTATGCAACATTTAGCATCATTAGGTTATGGGATTGGCCCAGGTGGTGAAATTACTACAACAGTACCATACTTTGCAGTTGGTGTTATTCACTTAGTTTCTTCTGCTGTACTAGGTTTTGGTGGGATTTACCATTCATTATTAGGTCCAGATACATTAGAAGAATCATTCCCATTCTTTGGTTATGATTGGCGTGATAAAAACAAAATGACAACAATTTTAGGTATCCATTTAATTGTATTAGG…
psbC	Rhopalodia cf. gibba isolate nycRhop	KX120446	CGTTTAATAAATGTTTCAGGTAAATTATTAGGTGCTCACGTAGCACATGCTGGCTTAATGGTATTTTGGGCTGGTGCAATGATTTTATTTGAAGTATCACATTTTGTTCCAGAAAAACCGTTATATGAGCAAGGTTTCATTTGTATGCAACACTTAGCATCATTAGGTTATGGTATTGGACCAGGTGGTGAAATTACTTCAACAGTACCTTATTTTGCTGTAGGTGTAATTCATTTAATTTCATCTGCTGTATTAGGTTTTGGTGGAATTTATCACTCGTTACTAGGCCCAGATACATTAGAAGAATCATTCCCATTCTTTGGTTATGACTGGCGTGATAAAAACAAAATGACAACAATTTTAGGAATTCACTTAATTTTATTAGGTGCTGGTTCTTTA…
psbC	Rhopalodia contorta strain L1299	HQ912378	GTTTAATAAATGTTTCAGGTAAATTACTAGGTGCTCACGTAGCACACGCTGGCTTAATGGTATTTTGGGCTGGTGCAATGATTTTATTTGAAGTATCACATTTTGTTCCAGAAAAACCGTTATATGAGCAAGGTTTCATTTGTATGCAACACTTAGCATCATTAGGTTATGGTATTGGACCAGGTGGTGAAATTACTTCAACAGTACCTTATTTTGCTGTAGGTGTAATTCATTTAATTTCATCTGCTGTATTAGGTTTTGGAGGAATTTATCATTCTTTACTAGGCCCCGATACATTAGAAGAATCATTCCCATTCTTTGGTTATGACTGGCGTGATAAAAACAAAATGACAACAATTTTAGGAATTCACTTAATTTTATTAGGTGCTGGTTCTTTAT…
psbC	Rhopalodia gibba isolate CYTX022	KX120447	GTATTTTGGGCTGGTGCAATGATTTTATTTGAAGTATCACATTTTGTTCCAGAAAAACCTTTATATGAGCAAGGTTTCATTTGTATGCAACACTTAGCATCATTAGGTTATGGTATTGGACCAGGTGGTGAAATTACTTCAACAGTTCCTTATTTTGCTGTAGGTGTAATTCATTTAATTTCATCTGCTGTATTAGGTTTTGGTGGAATTTATCACTCTTTATTAGGCCCGGATACATTAGAAGAATCATTCCCATTCTTTGGTTATGACTGGCGTGATAAAAACAAAATGACAACAATTTTAGGAATTCACTTAATTTTATTAGGTGCTGGTTCTTTATTATTTGTAGCTAAAGCAATGTATCTTGGTGGTGTTTATGATACATGGGCTCCAGGTGGT…
psbC	Rhopalodia gibba isolate L924	KX120444	AATGCTCGTTTAATAAATGTTTCAGGTAAATTATTAGGTGCTCACGTAGCACATGCTGGCTTAATGGTATTTTGGGCTGGTGCAATGATTTTATTTGAAGTATCACATTTTGTTCCAGAAAAACCTTTATATGAGCAAGGTTTCATTTGTATGCAACACTTAGCATCATTAGGTTATGGTATTGGACCAGGTGGTGAAATTACTTCAACAGTTCCTTATTTTGCTGTAGGTGTAATTCATTTAATTTCATCTGCTGTATTAGGTTTTGGTGGAATTTATCACTCTTTATTAGGCCCGGATACATTAGAAGAATCATTCCCATTCTTTGGTTATGACTGGCGTGATAAAAACAAAATGACAACAATTTTAGGAATTCACTTAATTTTATTAGGTGCTGGT…
psbC	Rhopalodia gibba strain CH15	HQ912379	GGGCTGGTGCAATGATTTTATTTGAAGTATCACATTTTGTTCCAGAAAAACCGTTATATGAGCAAGGTTTCATTTGTATGCAACACTTAGCATCATTAGGTTATGGTATTGGACCAGGTGGTGAAATTACTTCAACAGTACCTTATTTTGCTGTAGGTGTAATTCATTTAATCTCATCTGCTGTATTAGGTTTTGGTGGAATTTATCACTCTTTACTAGGCCCTGATACATTAGAAGAATCATTCCCATTCTTTGGTTATGACTGGCGTGATAAAAACAAAATGACAACAATTTTAGGAATTCACTTAATTTTATTAGGTGCTGGTTCTTTATTATTTGTAGCTAAAGCAATGTACCTTGGTGGTGTTTATGATACATGGGCTCCAGGTGGTGGAGATG…
psbC	Rhopalodia sp. 9vi08.1F.2	HQ912377	CGTTCCAGAAAAACCTTTATATGAACAAGGTTTTATCTGTATGCAACATTTAGCATCATTAGGTTATGGTATTGGACCAGGTGGTGAAATTACTTCAACAGTACCATACTTTGCTGTTGGTGTAATTCATTTAATTTCATCTGCTGTATTAGGTTTTGGTGGAATTTATCACTCTTTATTAGGTCCAGACACATTAGAAGAATCATTCCCATTCTTTGGTTATGACTGGCGTGATAAAAACAAAATGACAACGATTCTAGGAATTCACTTAATTTTATTAGGTGCTGGTTCTTTATTATTTGTTGCTAAAGCAATGTATCTTGGTGGTGTTTATGATACATGGGCTCCAGGTGGGGGAGATGTTCGTTTAATTACAACTCCTACTTTAAACCCAATTGT…
psbC	Rhopalodia sp. isolate	KX120443	TTGGGCTGGTGCAATGATTTTATTTGAAGTATCACATTTCGTTCCAGAAAAACCTTTATATGAGCAAGGTTTTATCTGTATGCAACATTTAGCATCATTAGGTTACGGCATTGGACCAGGTGGAGAGATTACTACAACAGTACCATACTTCGCTGTTGGTGTAATTCATTTAATTTCTTCTGCTGTATTAGGTTTTGGTGGTATTTACCACTCTTTATTAGGCCCAGATACATTAGAAGAATCATTCCCATTCTTTGGTTATGACTGGCGTGATAAAAACAAAATGACAACAATTTTAGGAATTCACTTAATTTTATTAGGTGCAGGTTCTTTATTGTTTGTTGCTAAAGCAATGTACCTTGGTGGTGTTTATGATACATGGGCTCCAGGTGGTGGTGA…
psbC	Rhopalodia sp. isolate 13vi08.2B-GCCT21	KX120449	CCTTTATATGAGCAAGGTTTTATCTGCATGCAACATTTAGCATCATTAGGCTATGGTATTGGCCCAGGTGGTGAAATTACAACAACAGTACCATACTTCGCGGTTGGTGTACTTCATTTAATTTCTTCTGCGGTCCTAGGTTTTGGTGGGATTTATCATTCTTTATTAGGCCCGGACACATTAGAAGAATCATTCCCATTCTTTGGTTATGACTGGCGTGATAAAAACAAAATGACAACAATTTTAGGAATCCACTTAATCTTATTAGGTGCTGGTTCTTTATTATTTGTTGCTAAAGCAATGTATCTTGGCGGTGTTTATGATACATGGGCTCCAGGTGGTGGTGATGTGCGTTTAATTACGACTCCGACGTTAAATCCAATTGTAATCTTTGGATAT…
psbC	Thalassiophysa hyalina isolate 4vi08.1cT	KX120440	TTTGGGCTGGTGCAATGATTTTATTTGAAGTATCTCACTTCGTTCCTGAGAAACCTTTATATGAGCAAGGTTTCATTTGTATGCAACATTTAGCAACATTAGGCTATGGTATTGGTCCAGGTGGTGAAATTACTACAACTGTACCTTATTTTGCTGTAGGTGTTATTCATTTAATTTCGTCTGCTGTATTAGGTTTTGGTGGTATTTATCACTCATTACTTGGTCCAGATACATTAGAAGAATCATTCCCATTCTTCGGTTATGATTGGCGAGACAAAAACAAAATGACAACAATTTTAGGTATCCACCTATGCTTATTAGGTATTGGATCTTTATTATTAGTTGCTAAAGCAATGTACATTGGCGGTGTATACGATACATGGGCACCAGGTGGTGGTG…
rbcL	Auricula complexa isolate 26vi08.1J.1	KX120569	AAAGTGACCGTTACGAATCTGGTGTAATCCCTTACGCTAAAATGGGTTACTGGGATGCTTCATATGCAGTAAAAAATACTGATGTTCTTGCTTTATTCCGTATTACACCACAGCCAGGTGTAGATCCAGTAGAAGCTGCTGCAGCTGTAGCTGGTGAATCTTCAACTGCTACATGGACAGTTGTATGGACTGATTTATTAACAGCTTGTGACCGTTACCGTGCTAAAGCTTACCGTGTAGATCCAGTTCCAAACACAACTGATCAATATTTTGCATTTATCGCTTATGAGTGTGATTTATTTGAAGAAGGTTCTTTAGCTAACTTAACAGCGTCTATCATTGGTAACGTATTCGGTTTCAAAGCAGTATCTGCTTTACGTTTAGAAGATATGCGTATTC…
rbcL	Epithemia argus strain CH211	HQ912394	AAAGTGACCGTTACGAATCTGGTGTAATTCCTTACGCTAAAATGGGTTACTGGGATGCTTCATATGCAGTAAAAAATACTGACGTTCTTGCTTTATTCCGTATTACACCACAACCAGGTGTAGATCCAGTAGAAGCTGCTGCAGCTGTAGCTGGTGAATCTTCAACTGCTACATGGACAGTTGTATGGACTGATTTATTAACAGCTTGTGACCGTTACCGTGCTAAAGCTTACCGTGTAGACCCAGTTCCAAATACAACTGATCAATACTTTGCATTTATTGCTTATGAATGTGACTTATTTGAAGAAGGTTCTTTAGCTAACTTAACAGCATCTATCATTGGTAACGTATTCGGTTTCAAAGCCGTATCTGCTTTACGTTTAGAAGATATGCGTATTC…
rbcL	Epithemia catenata strain UHM3210	MW562867	TATCAGAACGGACTCGAATCAAAAGTGACCGTTACGAATCTGGTGTAATCCCTTACGCTAAAATGGGTTACTGGGATGCTTCATATGCAGTAAAAAATACTGATGTTCTTGCTTTATTCCGTATTACACCACAACCAGGCGTAGATCCAGTAGAAGCTGCTGCAGCTGTAGCTGGTGAATCTTCGACTGCTACATGGACAGTTGTATGGACTGATTTATTAACAGCTTGTGACCGTTACCGTGCTAAAGCTTACCGTGTAGATCCAGTTCCAAATACAACTGATCAATACTTTGCATTTATTGCTTATGAATGTGATTTATTTGAAGAAGGTTCTTTAGCTAACTTAACAGCGTCTATTATTGGTAACGTATTCGGTTTCAAAGCCGTATCTGCTTTAC…
rbcL	Epithemia clementina		AAAGTGACCGTTACGAATCTGGTGTAATCCCTTACGCTAAAATGGGTTACTGGGATGCTTCATATGCAGTAAAAAATACTGACGTTCTTGCTTTATTCCGTATTACACCACAGCCAGGTGTAGATCCAGTAGAAGCTGCTGCAGCTGTAGCTGGTGAATCTTCAACTGCTACATGGACAGTTGTATGGACTGATTTATTAACAGCTTGTGACCGTTATCGTGCTAAAGCTTACCGTGTAGATCCAGTACCAAACACAACTGATCAATACTTCGCATTTATTGCTTACGAATGTGATTTATTTGAAGAAGGTTCTTTAGCTAACTTAACAGCGTCTATCATTGGTAACGTATTCGGTTTCAAAGCCGTTTCTGCTTTACGTTTAGAAGATATGCGTATTC…
rbcL	Epithemia hyndmannii isolate LO320	KX120565	AAAGTGACCGTTACGAATCTGGTGTAATTCCTTACGCTAAAATGGGTTACTGGGATGCTTCATATGCAGTAAAAAATACTGACGTTCTTGCTTTATTCCGTATTACACCACAACCAGGTGTAGACCCAGTAGAAGCTGCTGCAGCTGTAGCTGGTGAATCTTCAACTGCTACATGGACAGTTGTATGGACTGATTTATTAACAGCTTGTGACCGTTACCGTGCTAAAGCTTACCGTGTAGACCCGGTTCCAAATACAACTGATCAATACTTTGCATTTATTGCTTATGAATGTGACTTATTTGAAGAAGGTTCTTTAGCTAACTTAACAGCGTCTATCATTGGTAACGTATTCGGTTTCAAAGCCGTATCTGCTTTACGTTTAGAAGATATGCGTATTC…
rbcL	Epithemia iriomotensis isolate 28vi08.1C.1	KX120554	AAAGTGACCGTTACGAATCTGGTGTAATTCCTTACGCTAAAATGGGTTACTGGGATGCTTCATATGCAGTAAAAAATACTGATGTTCTTGCTTTATTCCGTATTACACCACAACCAGGTGTAGATCCAGTAGAAGCTGCTGCAGCTGTAGCAGGTGAGTCTTCAACTGCGACATGGACAGTTGTATGGACTGATTTATTAACAGCTTGTGACCGTTACCGTGCTAAAGCTTACCGTGTAGATCCTGTTCCAAACACAACTGATCAATATTTTGCATTTATTGCTTACGAATGTGATTTATTTGAAGAAGGTTCTTTAGCTAACTTAACTGCGTCTATCATTGGTAACGTATTCGGTTTCAAAGCCGTATCTGCTCTACGTTTAGAAGATATGCGTATTC…
rbcL	Epithemia parallela isolate L1370	KX120557	ATGTCTCAATCTGTATCAGAACGGACTCGAATCAAAAGTGACCGTTACGAATCTGGTGTAATCCCTTACGCTAAAATGGGTTACTGGGATGCTTCATATGCAGTAAAAAATACTGACGTTCTTGCTTTATTCCGTATTACACCACAACCAGGTGTAGATCCAGTAGAAGCTGCAGCGGCTGTAGCTGGTGAATCTTCTACTGCTACATGGACAGTAGTATGGACTGATTTATTAACAGCTTGTGATCGTTACCGTGCTAAAGCTTACCGTGTAGATCCAGTTCCAAACACAACTGATCAATACTTTGCATTTATTGCTTATGAATGTGATTTATTTGAAGAAGGTTCTTTAGCTAACTTAACAGCTTCTATCATTGGTAACGTATTCGGTTTCAAAGCC…
rbcL	Epithemia parallela isolate N09.43.rhop2.3	KX120560	AAAGTGACCGTTACGAATCTGGTGTAATCCCTTACGCTAAAATGGGTTACTGGGATGCTTCATATGCAGTAAAAAATACTGACGTTCTTGCTTTATTCCGTATTACACCACAACCAGGTGTAGATCCAGTAGAAGCTGCAGCGGCTGTAGCTGGTGAATCTTCTACTGCTACATGGACAGTAGTATGGACTGATTTATTAACAGCTTGTGATCGTTACCGTGCTAAAGCTTACCGTGTAGATCCAGTTCCAAACACAACTGATCAATACTTTGCATTTATTGCTTATGAATGTGATTTATTTGAAGAAGGTTCTTTAGCTAACTTAACAGCTTCTATCATTGGTAACGTATTCGGTTTCAAAGCCGTATCTGCTTTACGTTTAGAAGATATGCGTATTC…
rbcL	Epithemia pelagica	MW562871	TATCAGAACGGACTCGAATCAAAAGTGACCGTTACGAATCTGGTGTAATCCCTTACGCTAAAATGGGTTACTGGGATGCTGCATATGCAGTAAAAAATACTGACGTTCTTGCTTTATTCCGTATCACACCACAACCAGGTGTAGATCCAGTAGAAGCAGCTGCAGCTGTAGCTGGTGAGTCTTCAACTGCTACATGGACAGTTGTATGGACTGATTTATTAACAGCTTGTGACCGTTACCGTGCTAAAGCTTACCGTGTAGATCCAGTTCCAAATACAACTGATCAATACTTCGCTTTTATCGCTTATGAATGTGATTTATTTGAAGAAGGTTCTTTAGCTAACTTAACAGCTTCTATTATTGGTAACGTATTCGGTTTCAAAGCCGTATCTGCTTTAC…
rbcL	Epithemia sorex strain CH148	HQ912395	AAAGTGACCGTTACGAATCTGGTGTAATTCCTTACGCTAAAATGGGTTACTGGGATGCTTCATATGCAGTAAAAAATACTGACGTTCTTGCTTTATTCCGTATTACACCACAACCAGGTGTAGATCCAGTAGAAGCTGCTGCAGCTGTAGCTGGTGAATCTTCAACTGCTACTTGGACAGTTGTATGGACTGATTTATTAACAGCTTGTGACCGTTACCGTGCTAAAGCTTACCGTGTAGACCCAGTTCCAAACACAACTGATCAATACTTTGCATTTATTGCTTATGAATGTGATTTATTTGAAGAAGGTTCTTTAGCTAACTTAACAGCATCTATCATTGGTAACGTATTCGGTTTTAAAGCCGTATCTGCTTTACGTTTAGAAGATATGCGTATTC…
rbcL	Epithemia turgida isolate CYTX021	KX120564	AAAAGTGACCGTTACGAATCTGGTGTAATTCCTTACGCTAAAATGGGTTACTGGGATGCTTCATATGCGGTAAAAAATACTGACGTTCTTGCTTTATTCCGTATTACACCACAACCAGGTGTAGATCCAGTAGAAGCTGCTGCAGCTGTAGCTGGTGAATCTTCAACTGCTACATGGACAGTTGTATGGACTGATTTATTAACAGCTTGTGATCGTTACCGTGCTAAAGCTTATCGTGTAGACCCAGTTCCAAATACAACTGATCAATACTTTGCATTTATTGCTTATGAATGTGACTTATTTGAAGAAGGTTCTTTAGCTAACTTAACAGCGTCTATCATTGGTAACGTATTCGGTTTCAAAGCCGTATCTGCTTTACGTTTAGAAGATATGCGTATT…
rbcL	Epithemia turgida strain CH154	HQ912396	AAAGTGACCGTTACGAATCTGGTGTAATTCCTTACGCTAAAATGGGTTACTGGGATGCTTCATATGCGGTAAAAAATACTGACGTTCTTGCTTTATTCCGTATTACACCACAACCAGGTGTAGATCCAGTAGAAGCTGCTGCAGCTGTAGCTGGTGAATCTTCAACTGCTACATGGACAGTTGTATGGACTGATTTATTAACAGCTTGTGATCGTTACCGTGCTAAAGCTTATCGTGTAGACCCAGTTCCAAATACAACTGATCAATACTTTGCATTTATTGCTTATGAATGTGACTTATTTGAAGAAGGTTCTTTAGCTAACTTAACAGCGTCTATCATTGGTAACGTATTCGGTTTCAAAGCCGTATCTGCTTTACGTTTAGAAGATATGCGTATTC…
rbcL	Protokeelia bassonii isolate 3564.A20	KX120563	ATGTCTCAATCTGTATCAGAACGGACTCGAATCAAAAGTGACCGTTACGAATCTGGTGTAATCCCTTACGCTAAAATGGGTTACTGGGATGCTTCATATGCAGTAAAAAATACTGACGTTCTTGCTTTATTCCGTATTACACCACAACCAGGTGTAGATCCAGTAGAAGCTGCTGCAGCTGTAGCTGGTGAATCTTCTACTGCAACATGGACAGTTGTATGGACGGATTTATTAACAGCTTGTGACCGTTACCGTGCTAAAGCTTACCGTGTAGATCCAGTTCCAAATACAACTGATCAATACTTTGCATTTATCGCTTACGAATGTGATTTATTTGAAGAAGGCTCTTTAGCTAACTTAACAGCGTCTATCATTGGTAACGTATTTGGTTTCAAAGCG…
rbcL	Rhopalodia cf. gibba isolate nycRhop	KX120558	AAAGTGACCGTTACGAATCTGGTGTAATCCCTTACGCTAAAATGGGTTACTGGGATGCTTCATATGCAGTAAAAAATACTGACGTTCTTGCTTTATTCCGTATTACACCACAACCAGGTGTAGATCCAGTAGAAGCTGCTGCAGCTGTAGCTGGTGAATCTTCAACTGCTACATGGACAGTAGTATGGACTGATTTATTAACAGCTTGTGACCGTTACCGTGCTAAAGCTTACCGTGTAGATCCAGTTCCAAACACAACTGATCAATACTTTGCATTTATTGCTTATGAATGTGATTTATTTGAAGAAGGTTCTTTAGCTAACTTAACAGCTTCTATCATTGGTAACGTATTCGGTTTCAAAGCCGTATCTGCTTTACGTTTAGAAGATATGCGTATTC…
rbcL	Rhopalodia contorta strain L1299	HQ912392	ATGTCTCAATCTGTATCAGAACGGACTCGAATCAAAAGTGACCGTTACGAATCTGGTGTAATCCCTTACGCTAAAATGGGTTACTGGGATGCTGCATATGCAGTAAAAAATACTGACGTTCTTGCTTTATTCCGTATTACACCACAACCAGGTGTAGATCCAGTAGAAGCTGCTGCAGCTGTAGCTGGTGAATCTTCAACTGCTACATGGACAGTAGTATGGACTGATTTATTAACAGCTTGTGACCGTTACCGTGCTAAAGCTTACCGTGTAGATCCAGTTCCAAATACAACTGATCAATATTTTGCATTTATTGCTTATGAATGTGATTTATTTGAAGAAGGTTCTTTAGCTAACTTAACAGCTTCTATCATTGGTAACGTATTCGGTTTCAAAGCC…
rbcL	Rhopalodia gibba isolate CYTX022	KX120559	AAAAGTGACCGTTACGAATCTGGTGTAATCCCTTACGCTAAAATGGGTTACTGGGATGCTTCATATGCAGTAAAAAATACTGACGTTCTTGCTTTATTCCGTATTACACCACAACCAGGTGTAGATCCAGTAGAAGCTGCAGCAGCTGTAGCTGGTGAATCTTCTACTGCTACATGGACAGTAGTATGGACTGATTTATTAACAGCTTGTGACCGTTACCGTGCTAAAGCTTACCGTGTAGATCCAGTTCCAAATACAACTGATCAATACTTTGCATTTATTGCTTATGAATGTGATTTATTTGAAGAAGGTTCTTTAGCTAACTTAACAGCTTCTATCATTGGTAACGTATTCGGTTTCAAAGCCGTATCTGCTTTACGTTTAGAAGATATGCGTATT…
rbcL	Rhopalodia gibba isolate L924	KX120556	ATGTCTCAATCTGTATCAGAACGGACTCGAATCAAAAGTGACCGTTACGAATCTGGTGTAATCCCTTACGCTAAAATGGGTTACTGGGATGCTTCATATGCAGTAAAAAATACTGACGTTCTTGCTTTATTCCGTATTACACCACAACCAGGTGTAGATCCAGTAGAAGCTGCAGCAGCTGTAGCTGGTGAATCTTCAACTGCTACATGGACAGTAGTATGGACTGATTTATTAACAGCTTGTGACCGTTACCGTGCTAAAGCTTACCGTGTAGATCCAGTTCCAAATACAACTGATCAATACTTTGCATTTATTGCTTATGAATGTGATTTATTTGAAGAAGGTTCTTTAGCTAACTTAACAGCTTCTATCATTGGTAACGTATTCGGTTTCAAAGCC…
rbcL	Rhopalodia gibba strain CH15	HQ912393	AAAGTGACCGTTACGAATCTGGTGTAATCCCTTACGCTAAAATGGGTTACTGGGATGCTTCATATGCAGTAAAAAATACTGACGTTCTTGCTTTATTCCGTATTACACCACAACCAGGTGTAGATCCAGTAGAAGCTGCAGCAGCTGTAGCTGGTGAATCTTCAACTGCTACATGGACAGTAGTATGGACTGATTTATTAACAGCTTGTGACCGTTACCGTGCTAAAGCTTACCGTGTAGATCCAGTTCCAAACACAACTGATCAATACTTTGCATTTATTGCTTATGAATGTGATTTATTTGAAGAAGGTTCTTTAGCTAACTTAACAGCTTCTATCATTGGTAACGTATTCGGTTTCAAAGCCGTATCTGCTTTACGTTTAGAAGATATGCGTATTC…
rbcL	Rhopalodia sp. 9vi08.1F.2	HQ912391	AAAAGTGACCGTTACGAATCTGGTGTAATCCCTTACGCTAAAATGGGTTACTGGGATGCTTCATATGCAGTAAAAAATACTGACGTTCTTGCTTTATTCCGTATTACACCACAACCAGGTGTAGATCCAGTGGAAGCTGCTGCAGCGGTAGCTGGTGAGTCTTCAACTGCTACATGGACAGTTGTATGGACTGATTTATTAACAGCTTGTGACCGTTACCGTGCTAAAGCTTACCGTGTAGACCCAGTTCCAAACACAACTGATCAATACTTTGCATTTATCGCTTACGAATGTGATTTATTTGAAGAAGGTTCTTTAGCTAACTTAACAGCGTCTATCATTGGTAACGTATTCGGTTTCAAAGCCGTATCTGCTTTACGTTTAGAAGATATGCGTATT…
rbcL	Rhopalodia sp. isolate	KX120555	AAAGTGACCGTTACGAATCTGGTGTAATCCCTTACGCTAAAATGGGTTACTGGGATGCTTCATATGCAGTAAAAAATACTGACGTTCTTGCTTTATTCCGTATTACACCACAACCAGGTGTAGATCCAGTGGAAGCTGCTGCAGCTGTAGCTGGTGAGTCTTCAACTGCTACATGGACAGTTGTATGGACTGATTTATTAACAGCTTGTGACCGTTACCGTGCTAAAGCTTACCGTGTAGACCCAGTTCCAAACACAACTGATCAATACTTTGCATTTATTGCATATGAGTGTGATTTATTTGAAGAAGGTTCTTTAGCTAACTTAACAGCGTCTATTATTGGTAACGTATTCGGTTTCAAAGCCGTATCTGCTTTACGTTTAGAAGATATGCGTATTC…
rbcL	Rhopalodia sp. isolate 13vi08.2B-GCCT21	KX120561	AAGTGACCGTTACGAATCTGGTGTAATCCCTTACGCTAAAATGGGTTACTGGGATGCTTCATATGCAGTAAAAAATACTGACGTTCTTGCTTTATTCCGTATTACACCACAACCAGGCGTAGATCCAGTAGAAGCTGCTGCAGCTGTAGCTGGTGAATCTTCTACTGCTACATGGACAGTTGTATGGACTGATTTGTTAACAGCTTGTGACCGTTACCGTGCGAAAGCTTACCGTGTAGACCCAGTTCCAAACACGACTGATCAATACTTTGCGTTTATTGCTTATGAATGTGATTTATTTGAAGAAGGTTCTTTAGCTAACTTAACAGCATCTATTATTGGTAACGTATTCGGTTTCAAAGCCGTATCTGCTTTACGTTTAGAAGATATGCGTATTCC…
rbcL	Thalassiophysa hyalina isolate 4vi08.1cT	KX120552	AAAAGTGACCGTTACGAATCTGGTGTAATCCCTTACGCTAAAATGGGTTACTGGGATGCTTCATATGCAGTAAAAAATACTGATGTTCTTGCTTTATTCCGTATCACACCACAACCAGGTGTAGATCCAGTAGAAGCTGCTGCAGCTGTAGCAGGTGAATCATCTACAGCTACATGGACAGTTGTATGGACAGATTTATTAACTGCTTGTGACCGTTACCGTGCAAAAGCTTACCGTGTAGATCCAGTTCCAAACACAACTGATCAATACTTTGCATTCATCGCTTACGAATGTGATTTATTTGAAGAAGGTTCATTAGCTAACTTAACAGCATCTATCATCGGTAACGTATTCGGTTTCAAAGCCGTATCTGCTTTACGTTTAGAAGATATGCGTATT…

### Sheet: Cyanobacteria
Gene	Organism	Accession	Genomic region (if applicable)	Sequence	Notes
nifH	Candidatus Atelocyanobacterium thalassa isolate ALOHA (UCYN-A)	CP001842	694718-695465	TAAATCTACCACATCTCAAAATACTATCGCAGCATTATCTGAAAACAACCGCATCATGATCGTTGGTTGTGACCCTAAAGCAGATTCCACACGTCTAATGTTGCATTGTAAAGCACAAACCACTGTTTTACATTTAGCTGCAGAAAGAGGAACTGTAGAAGATATTGAACTTGATGAAGTAGTAATTCCTGGCTATAACAACGTTTTATGCGTTGAGTCCGGTGGTCCTGAGCCTGGAGTTGGATGTGCTGGTCGTGGTATTATTACTGCTATCAACTTCCTTGAAGAAGAAGGTGCTTACGAAAACCTAGATTTCGTATCTTATGATGTATTAGGAGACGTTGTTTGTGGTGGTTTCGCTATGCCTATCCGTGAAGGAAAAGCACAAGAAATCTACAT…	-
nifH	Crocosphaera watsonii WH 8501	NZ_AADV02000024	13563-14453	ATGCGTCAAATTGCATTCTACGGAAAAGGTGGTATCGGTAAGTCCACCACTTCTCAAAACACCTTAGCTGGAATGGCTCAATCTGGCAATCGCATCATGATTGTAGGTTGTGACCCCAAAGCTGACTCTACCCGTTTAATCCTCAACTGTAAAGCTCAGGTAACTGTATTACACTTAGCTGCTGAAATGGGTTCTGTTGAAGACTTAGAACTCGAAGACGTAATGCTCGAAGGGTTTGAAGGCATCAAGTGTGTAGAATCTGGTGGTCCTGAGCCTGGAGTTGGTTGTGCTGGTCGTGGTATTATCACCTCCATCAACTTCCTAGAAGAAGAAGGAGCTTACGAAGACTTAGAATTCGTATCCTACGACGTATTAGGGGACGTTGTATGTGGTGGTTTC…	-
nifH	Cyanobacterium endosymbiont of Epithemia clementina			TAAGTCTACTACTTCTCAAAATACCCTTGCTGCACTCGGTGAAAAAAACCGGATCATGATTGTTGGTTGTGACCCCAAAGCAGATTCTACCCGTTTGATGCTACACACCAAAGCACAAACCACTATTCTTCACTTAGCAGCAGAACGGGGAACCGTTGAGGACATCGAACTCGAAGAAGTATTACTCGAAGGATACAAAGGAATCAAGTGTGTTGAGTCCGGTGGTCCTGAGCCTGGAGTTGGATGTGCTGGTCGTGGGATCATCACTGCTATCAACTTTCTTGAAGAAGAAGGTGCTTATGAAAACCTAGACTTCGTATCCTATGACGTATTAGGAGACGTTGTTTGTGGTGGTTTCGCTATGCCTATCCGTGAAGGAAAAGCACAAGAAATCTACAT…	-
nifH	Cyanobacterium endosymbiont of Epithemia sp. CRS-2021a strain UHM3210 (Epithemia catena)	MW562846		TAAGTCTACTACTTCTCAGAATACCCTTGCTGCACTTGGCGAGAACAACCGTATTATGATTGTTGGTTGTGATCCCAAAGCAGATTCTACCCGTTTGATGCTACACACCAAAGCACAAACCACTATTCTGCACTTAGCAGCAGAACGGGGAACCGTCGAAGATATCGAACTCGGTGAGGTATTACTCGAAGGATACCAAGGGATCAAATGTGTTGAGTCCGGTGGTCCTGAGCCTGGAGTTGGATGTGCTGGTCGTGGGATCATCACTGCTATCAACTTCCTCGAAGAAGAGGGTGCTTATGAAGACCTAGACTTCGTGTCCTATGACGTATTAGGAGACGTTGTTTGTGGTGGTTTCGCTATGCCTATCCGTGAAGGAAAAGCACAGGAAATCTACAT…	-
nifH	Cyanobacterium endosymbiont of Epithemia sp. CRS-2021b strain UHM3202 (Epithemia pelagica)	MW562850		TAAGTCTACTACTTCTCAAAATACCCTTGCTGCACTCGGTGAAAACAACCGTATTATGATTGTTGGTTGTGACCCCAAAGCTGATTCTACCCGTTTGATGCTACACACTAAAGCACAAACTACCATTCTTCACTTAGCAGCAGAACGGGGAACCGTTGAAGATATTGAGCTAGACGAAGTACTACTTGAAGGATACCAAGGAATCAAGTGTGTTGAGTCCGGTGGTCCCGAGCCTGGAGTTGGATGTGCTGGTCGTGGTATTATCACTGCCATCAACTTCCTCGAAGAAGAGGGTGCTTATGAAGACCTAGACTTCGTATCCTATGACGTATTAGGAGACGTTGTTTGCGGCGGTTTCGCTATGCCTATCCGTGAAGGAAAAGCACAAGAAATCTACAT…	-
nifH	Cyanobacterium endosymbiont of Epithemia turgida isolate EtSB Lake Yunoko DNA	AP012549	2114711-2115470	TAAGTCTACTACTTCTCAAAATACCCTAGCTGCACTCGGCGAAAACAACCGTATTATGATTGTTGGTTGTGACCCCAAAGCAGATTCTACCCGTTTGATGTTACACACCAAAGCACAAACCACTATTCTTCACTTAGCAGCAGAACGGGGAACCGTTGAAGATATCGAACTTGAAGAAGTATTGCTTGAAGGATACAAAGGAATCAAATGTGTTGAGTCTGGTGGTCCTGAGCCTGGAGTTGGATGTGCTGGTCGTGGGATCATCACTGCTATCAACTTTCTTGAAGAAGAAGGTGCTTATGAAAATCTAGACTTCGTATCCTATGACGTATTAGGAGACGTTGTTTGTGGTGGTTTCGCTATGCCTATCCGTGAAGGAAAAGCACAAGAAATCTACAT…	reverse complement
nifH	Cyanobacterium endosymbiont of Rhopalodia gibberula	AP018341	2410236-2410994	TAAGTCTACTACTTCTCAAAACACCCTTGCTGCACTCGGCGAAAACAACCGTATTATGATTGTTGGTTGTGATCCCAAAGCAGATTCCACCCGTTTGATGCTACACACCAAAGCACAAACCACCATTCTTCACTTAGCAGCAGAACGGGGAACCGTTGAAGATATCGAGCTCAGTGAAGTATTACTCGAAGGATACCAAGGAATCAAATGTGTTGAGTCCGGTGGTCCTGAGCCTGGAGTTGGATGTGCTGGTCGTGGGATCATCACTGCTATTAACTTTCTTGAAGAAGAAGGTGCTTATGAAAATCTAGACTTCGTATCCTATGATGTATTAGGAGACGTTGTTTGTGGTGGTTTCGCTATGCCTATCCGTGAAGGAAAAGCACAAGAAATCTACAT…	-
nifH	Cyanothece sp. ATCC 51142	AF003336		TAAGTCTACCACTTCTCAGAATACCATTGCTGCGTTAGCTGAAACCAACCGCATCATGATTGTTGGTTGTGACCCTAAAGCTGATTCTACCCGCTTAATGCTTCACACCAAAGCACAAACCACCATTCTGCACTTAGCAGCAGAACGGGGAACCGTTGAAGACATCGAACTCGAAGAAGTATTACTCGAAGGATACCAAGGAGTCAAGTGTGTTGAGTCCGGTGGTCCTGAGCCTGGAGTTGGATGTGCGGGTCGTGGTATTATCACCGCCATTAACTTCTTAGAAGAAGAAGGTGCTTACGAAGACCTAGACTTCGTATCCTACGACGTATTAGGAGACGTTGTATGTGGTGGTTTCGCTATGCCTATCCGTGAAGGAAAAGCACAAGAAATCTACAT…	-
nifH	Cyanothece sp. PCC 7425	NC_011884	2308996-2309892	ATGAGTGACGAAAAGATCAGACAGATTGCGTTCTACGGCAAAGGCGGGATTGGTAAATCCACCACTTCTCAAAATACGATCGCCGCAATGGCTGAAATGGGCCAGCGGATCATGATCGTCGGTTGTGACCCCAAAGCTGATTCCACCCGCTTGATGTTGCACAGCAAAGCCCAAACCACAATTCTTCACCTGGCTGCCGAACGCGGTGCGGTGGAAGACCTGGAACTGGAAGAAGTGCTGTTAACCGGGTTCAGAGATGTGCGTTGCGTCGAATCTGGTGGTCCTGAACCTGGGGTTGGTTGTGCCGGTCGGGGCATTATTACCGCCATCAACTTCCTGGAAGAAAATGGTGCCTACGAAGACCTCGATTTCGTTTCCTACGACGTGTTAGGCGACGTG…	-
nifH	Cyanothece sp. PCC 8801	CP001287	1870811-1871447	AACCGCATCATGATTGTTGGTTGTGACCCCAAAGCTGACTCTACCCGTTTGATCCTCAACTGTAAAGCTCAGGTAACGGTATTACACTTAGCTGCCGAACGTGGTGCTGTTGAAGATCTCGAACTCTCAGATGTATTACTCACTGGGTTTGAAAACATCAAGTGTGTTGAATCTGGTGGTCCCGAACCTGGGGTTGGTTGTGCTGGACGTGGTATTATCACCTCCATCAACTTCCTTGAAGAAGAAGGTGCTTATGAAGATCTAGACTTCGTATCCTATGACGTATTAGGAGACGTTGTTTGTGGTGGTTTCGCTATGCCTATCCGTGAAGGAAAAGCACAAGAAATCTACATCGTTACCTCTGGGGAAATGATGGCGATGTATGCAGCTAACAACATC…	-
nifH	Gloeothece citriformis PCC 7424	CP001291	2372319-2373029	ATGCGACAAATAGCATTCTACGGTAAAGGCGGTATTGGTAAATCTACCACATCTCAGAACACCCTGGCTGGAATGGCTCAAAACGGCAACCGCATCATGATCGTCGGTTGTGACCCTAAAGCAGACTCCACTCGCTTGATCCTCAACACCAAAGCTCAGGTAACCGTGCTACATTTAGCAGCAGAACGGGGAGCAGTTGAAGATCTAGAACTCGAAGACGTATTACTCCAAGGGTTTGCCGACATTAAATGTGTGGAATCTGGTGGTCCAGAACCTGGGGTAGGATGCGCTGGTCGTGGGATTATTACTGCTATTAACTTCCTAGAAGAAGAAGGAGCTTACGAAGATCTAGATTTCGTATCCTATGACGTATTAGGAGACGTTGTTTGCGGTGGTTTC…	reverse complement
nifH	Gloeothece sp. KO68DGA	AB293988	12916-13675	TAAATCTACCACTTCTCAGAATACCATTGCTGCGTTAGCTGAAACCAACCGTATCATGATCGTCGGTTGTGACCCTAAAGCTGATTCTACCCGCTTAATGCTTCACACCAAAGCACAAACCACCATTCTGCACTTAGCAGCAGAACGGGGAACCGTTGAAGACATCGAACTCGAAGAAGTGTTACTCGAAGGCTACCAAGGCGTCAAGTGTGTTGAGTCCGGTGGTCCTGAGCCTGGAGTTGGATGTGCTGGTCGTGGGATCATCACCGCCATCAACTTCCTCGAAGAAGAAGGTGCTTATGAAGATCTAGACTTCGTATCCTATGACGTATTAGGAGACGTTGTTTGCGGTGGTTTCGCTATGCCTATCCGTGAAGGAAAAGCTCAAGAAATCTACAT…	-
nifH	Gloeothece verrucosa PCC 7822	NC_014501	4076122-4077018	ATGCGACAAATAGCATTCTACGGTAAAGGCGGTATTGGTAAATCTACCACATCTCAAAATACCTTAGCAGGGATGGCTCAAAACGGCAACCGCATCATGATTGTTGGTTGTGACCCGAAAGCTGACTCTACTCGCTTGATCCTCAACACCAAAGCGCAAGTAACTGTTCTCCACTTAGCCGCAGAACGGGGTGCTGTTGAAGACCTAGAACTCGAAGATGTATTACTCCAAGGGTTCGCAGATATCAAGTGCGTAGAATCTGGTGGTCCTGAGCCTGGTGTAGGATGCGCCGGTCGTGGGATTATTACCGCGATTAACTTCCTTGAAGAAGAAGGAGCTTACGAAGACCTAGATTTCGTATCCTACGACGTATTAGGGGACGTTGTTTGCGGTGGTTTC…	-
nifH	Nostoc punctiforme PCC 73102	NC_010628	7297077-7298042	ATGTCCGACGAAAAAATTAGACAGATTGCTTTTTACGGTAAAGGTGGTATTGGTAAATCTACCACTTCCCAAAATACCCTTGCTGCGATGGCAGAAGTGGGTAAACGCATCTTGATTGTCGGATGTGACCCCAAAGCTGACTCTACCCGATTGATTTTGCACTGTAAAGCCCAAACCACAGTCTTGCACTTAGCTGCTGAACGGGGCGCTGTAGAAGATATTGAACTTGAAGAAGTGGTAATAACTGGCTTCCGAAATATCAGATGTGTAGAATCAGGTGGGCCAGAACCTGGTGTTGGTTGCGCCGGTCGGGGTATCATCACCGCTATCAACTTTCTTGAAGAAAACGGCGCTTACTCAGATGTAGATTTCGTATCATACGACGTGTTGGGCGACGTT…	-
nifH	Trichodesmium erythraeum IMS101	U90952		GCAAAAAAAAATACATTCGTTCATAATTTTAAGTCAAATACGCTAACAAAACGGAGAGAATTTATCATGCGTCAGATTGCATTTTACGGAAAAGGTGGTATCGGTAAGTCCACTACTTCTCAGAATACTCTAGCTGCAATGGCTAACCGTCACGGTCAAAGAATCATGATCGTAGGTTGTGACCCTAAAGCTGACTCTACTCGTTTAATCTTAAACGCTAAAGCTCAAACTACTGTACTTCACGTTGCTGCTGAGCGCGGTGCAGTTGAAGACGTAGAACTAGATGAAGTATTGAAACCAGGTTTCGGTGGCATTAAGTGTGTTGAGTCTGGTGGTCCTGAGCCTGGTGTAGGTTGCGCTGGCCGTGGTATTATTACTGCTATCAACTTCCTAGAAGAA…	-
nifH	Trichormus variabilis ATCC 29413	NC_007413	5326926-5327816	ATGATTGACAACATTAGACAAATCGCTTTCTACGGTAAAGGTGGTATCGGTAAATCCACAACCTCGCAAAACACGATCGCTGGTCTTGCAGAAATGGGCGAACGCATCATGATTGTCGGATGCGACCCCAAAGCAGACTCCACTCGTTTGATGTTGCACAGCAAAGCTCAAACTACCATTCTCCACTTAGCTGCGGAACGCGGTGCAGTCGAAGATTTAGAACTGGACGAAGTATTATTGACTGGTTATCAAGGCGTTAAGTGTGTCGAGTCTGGCGGCCCCGAACCCGGTGTGGGTTGCGCTGGACGTGGTATCATCACCGCCATTAACTTCTTAGAAGAAAACGGCGCTTACGAAGACCTCGATTTCGTTTCTTACGACGTATTAGGCGACGTTGTT…	-
16S	Candidatus Atelocyanobacterium thalassa isolate ALOHA (UCYN-A)	CP001842	638701-640111	GATGAACGCTGGCGGTATGCCTAACACATGCAAGTCGAACGATGTCTTCGGACATAGTGGCGGACGGGTGAGTAACGCGTGAGAATCTGCCTCTAGGATGGGGATAACGGTTGGAAACGACCGCTAACACCCAATATGCCGTAAGGTGAAAAATTTATTGCCTGGAGAGGAGCTCGCGTCTGATTAGCTAGTTGGTGGGGTAAGAGCTCACCAAGGCTTCGATCAGTAGCTGGTCTGAGAGGATGAGCAGCCACACTGGGACTGAGACACGGCCCAGACTCCTACGGGAGGCAGCAGTGGGGAATTTTCCGCAATGGGCGAAAGCCTGACGGAGCAATACCGCGTGAGGGAGGAATGCCTTTGGGTTGTAAACCTCTTTTCTCAGGGAAGAAGATCTGA…	-
16S	Crocosphaera watsonii WH 8501	AY620237		GGACGGGTGAGTAACGCGTGAGAATCTGCCTTGAGGATGGGGACAACAGTTGGAAACGACTGCTAATACCCGATGTGCCGGAAGGTGAAAATTTTTTGCCTCAAGAGGAGCTCGCGTCTGATTAGCTAGTTGGTGGGGTAAAAGCTTACCAAGGCGACGATCAGTAGCTGGTCTGAGAGGATGAGCAGCCACACTGGGACTGAGACACGGCCCAGACTCCTACGGGAGGCAGCAGTGGGGAATTTTCCGCAATGGGCGAAAGCCTGACGGAGCAATACCGCGTGAGGGAGGAAGGCCTTTGGGTTGTAAACCTCTTTTCTCAGGGAAGAAGATCTGACGGTACCTGAGGAATAAGCATCGGCTAACTCCGTGCCAGCAGCCGCGGTAATACGGAGGATG…	-
16S	Cyanobacterium endosymbiont of Epithemia clementina			GATGAACGCTGGCGGTATGCCTAACACATGCAAGTCGAACGAGCTCTTCGGAGCTAGTGGCGGACGGGTGAGTAACGCGTGAGAATCTGCCTCTTGGTTGGGGACAACAGTTGGAAACGACTGCTAATACCCAATGTGCCGTAAGGTGAAAGATTTATTGCCAGGAGAGGAGCTCGCGTCTGATTAGCTAGTTGGTGAGGTAAAGGCTCACCAAGGCGTCGATCAGTAGCTGGTCTGAGAGGACGAGCAGCCACACTGGGACTGAGACACGGCCCAGACTCCTACGGGAGGCAGCAGTGGGGAATTTTCCGCAATGGGCGAAAGCCTGACGGAGCAATACCGCGTGAGGGAGGAAGGCTCTTGGGTTGTAAACCTCTTTTCTCAGGGAAGAAGATCTGA…	-
16S	Cyanobacterium endosymbiont of Epithemia sp. CRS-2021a strain UHM3210 (Epithemia catena)	MW562881		CGAAAGCCTGACGGAGCAATACCGCGTGAGGGAGGAAGGCTCTTGGGTTGTAAACCTCTTTTCTCAGGGAAGAAGATCTGACGGTACCTGAGGAATAAGCATCGGCTAACTCCGTGCCAGCAGCCGCGGTAATACGGAGGATGCAAGCGTTATCCGGAATTATTGGGCGTAAAGCGTCCGCAGGTGGTTTTTCAAGTCTGCTGTTAAAGACTAGAGCTCAACTCTAGAAAGGCAGTGGAAACTGAGAAACTAGAGTCCGGTAGGGGTAGCGGGAATTCCCAGTGTAGCGGTGAAATGCGTAGATATTGGGAAGAACATCGGTGGCGAAGGCGCGCTACTGGGCCGGAACTGACACTCAGGGACGAAAGCTAGGGGAGCGAAAGGGATTAGATACCCCTG…	-
16S	Cyanobacterium endosymbiont of Epithemia sp. CRS-2021b strain UHM3202 (Epithemia pelagica)	MW562885		CGAAAGCCTGACGGAGCAATACCGCGTGAGGGAGGAAGGCTCTTGGGTTGTAAACCTCTTTTCTCAGGGAAGAAGTTCTGACGGTACCTGAGGAATAAGCATCGGCTAACTCCGTGCCAGCAGCCGCGGTAATACGGAGGATGCAAGCGTTATCCGGAATTATTGGGCGTAAAGCGTCCGCAGGTGGTTACTCAAGTCTGCTGTCAAAGACCGGAGCTTAACTCTGGAAAGGCGGTGGAAACTGAGAAACTAGAGTTCGGTAGGGGTAGCGGGAATTCCCAGTGTAGCGGTGAAATGCGTAGATATTGGGAAGAACATCGGTGGCGAAGGCGCGCTACTGGGCCGGAACTGACACTCAGGGACGAAAGCTAGGGGAGCGAAAGGGATTAGATACCCCTG…	-
16S	Cyanobacterium endosymbiont of Epithemia turgida	AB546733		GATGAACGCTGGCGGTATGCCTAACACATGCAAGTCGAACGAGCTCTTCGGAGCTAGTGGCGGACGGGTGAGTAACGCGTGAGAATCTACCTCTTGGTTGGGGATAACATTTGGAAACGACTGCTAATACCCAATGTGCCGTAAGGTAAAAGATTTATTGCCAGGAGAAGAGCTCGCGTCTGATTAGCTAGTTGGTGGGGTAAGAGCTCACCAAGGCATCGATCAGTAGCTGGTCTGAGAGGATGAACAGCCACACTGGGACTGAGACACGGCCCAGACTCCTACGGGAGGCAGCAGTGGGGAATTTTCCGCAATGGGCGAAAGCCTGACGGAGCAATACCGCGTGAGGGAGGAAGGCTCTTGGGTTGTAAACCTCTTTTCTCAGGGAAGAAGATATGA…	-
16S	Cyanobacterium endosymbiont of Rhopalodia gibberula	AP018341	1573821-1575229	GATGAACGCTGGCGGTATGCCTAACACATGCAAGTCGAACGGGCTCTTCGGAGCTAGTGGCGGACGGGTGAGTAACGCGTGAGAATCTACCTCTTGGTTGGGGACAACAGTTGGAAACGACTGCTAATACCCAATGTGCCGTAAGGTGAAAGATTTATTGCCAGGAGAAGAGCTCGCGTCTGATTAGCTAGTTGGTGAGGTAAGAGCTCACCAAGGCGTCGATCAGTAGCTGGTCTGAGAGGATGAGCAGCCACACTGGGACTGAGACACGGCCCAGACTCCTACGGGAGGCAGCAGTGGGGAATTTTCCGCAATGGGCGAAAGCCTGACGGAGCAATACCGCGTGAGGGAGGAAGGCTCTTGGGTTGTAAACCTCTTTTCTCAGGGAAGAAGATCTGA…	-
16S	Cyanothece sp. ATCC 51142	AF132771		GATGAACGCTGGCGGTATGCCTAACACATGCAAGTCGAACGAAGTCTTCGGACTGAGTGGCGGACGGGTGAGTAACGCGTGAGAATCTGCCTTCAGGATGGGGATAACAGTGGGAAACCACTGCTAATACCCAATATGCCGAAAGGTGAAAATTATTTTGCCTGGAGAGGAGCTCGCGTCTGATTAGCTAGTTGGTGGGGTAAAAGCTTACCAAGGCAACGATCAGTAGCTGGTCTGAGAGGATGAGCAGCCACACTGGGACTGAGACACGGCCCAGACTCCTACGGGAGGCAGCAGTGGGGAATTTTCCGCAATGGGCGAAAGCCTGACGGAGCAATACCGCGTGAGGGAGGAAGGCCTTTGGGTTGTAAACCTCTTTTCTCAGGGAAGAAGATCTGA…	-
16S	Cyanothece sp. PCC 7425	NC_011884	533030-534515	AACATGGAGAGTTTGATCCTGGCTCAGGATGAACGCTGGCGGTATGCTTAACACATGCAAGTCGAACGGGCCCTTCGGGGCTAGTGGCGGACGGGTGAGTAACGCGTGAGAATCTGCCTTCAGGTCGGGGATAACAGCGGGAAACTGCTGCTAATACCGGATGTGCCGAGAGGTGAAAGATTTATTGCCTGAAGATGAGCTCGCGTCTGATTAGCTAGTTGGTGGGGTAAGAGCCTACCAAGGCGACGATCAGTAGCTGGTCTGAGAGGATGATCAGCCACACTGGAACTGAGACACGGTCCAGACTCCTACGGGAGGCAGCAGTGGGGAATTTTCCGCAATGGGCGAAAGCCTGACGGAGCAATACCGCGTGCGGGATGAAGGCCCTTGGGTCGTAAA…	-
16S	Cyanothece sp. PCC 8801	AF296873		GATGAACGCTGGCGGTATGCCTAACACATGCAAGTCGAACGGGCTCTTCGGAGCTAGTGGCGGACGGGTGAGTAACGCGTGAGAATCTGCCTCTTGGTTGGGGACAACAGTTGGAAACGACTGCTAATACCCAATGTGCCGTAAGGTGAAAGATTTATTGCCAAGAGAGGAGCTCGCGTCTGATTAGCTAGTTGGCGGGGTAAAGGCCCACCAAGGCATCGATCAGTAGCTGGTCTGAGAGGATGAGCAGCCACACTGGGACTGAGACACGGCCCAGACTCCTACGGGAGGCAGCAGTGGGGAATTTTCCGCAATGGGCGAAAGCCTGACGGAGTAATACCGCGTGAGGGAGGAAGGCTCTTGGGTTGTAAACCTCTTTTCTTAGGGAAGAAGCAAGTG…	-
16S	Gloeothece citriformis PCC 7424	NC_011729	1328835-1330325	ACCATGGAGAGTTTGATCCTGGCTCAGGATGAACGCTGGCGGCGTGCCTAACACATGCAAGTCGAACGGGGGTGAAAACCCTAGTGGCGGACGGGTGAGTAACGCGTGAGAATCTGCCTACAGGATGGGGATAACAGACGGAAACGGCTGCTAATACCCAATGAGCCGAGAGGTAAAAGGATTTATTGCCTGAAGAGGAGCTCGCGTCTGATTAGCTAGTTGGTGGGGTAAAAGCCTACCAAGGCGACGATCAGTAGCTGGTCTGAGAGGATGAGCAGCCACACTGGGACTGAGACACGGCCCAGACTCCTACGGGAGGCAGCAGTGGGGAATTTTCCGCAATGGGCGAAAGCCTGACGGAGCAACGCCGCGTGAGGGAGGAAGGCTCTTGGGTTGTAA…	-
16S	Gloeothece sp. KO68DGA	AB067580		AGAGTTTGATCCTGGCTCAGGATGAACGCTGGCGGTATGCTTAACACATGCAAGTCGAACGAAGTCTTCGGACTTAGTGGCGGACGGGTGAGTAACGCGTGAGAACCTACCTCTAGGTTGGGGACAACAGTTGGAAACGACTGCTAATACCCAATGTGCCGCAAGGTGAAAGATTTATCGCCTGGAGAAGAGCTCGCGTCTGATTAGCTAGTTGGCGGGGTAAAGGCCCACCAAGGCAGCGATCAGTAGCTGGTCTGAGAGGATGAGCAGCCACACTGGGACTGAGACACGGCCCAGACTCCTACGGGAGGCAGCAGTGGGGAATTTTCCGCAATGGGCGAAAGCCTGACGGAGCAATACCGCGTGAGGGAGGAAGGCTCTTGGGTTGTAAACCTCTTT…	-
16S	Gloeothece verrucosa PCC 7822	NC_014501	3853989-3855479	ACCATGGAGAGTTTGATCCTGGCTCAGGATGAACGCTGGCGGCGTGCCTAACACATGCAAGTCGAACGGGGTAGCAATACCTAGTGGCGGACGGGTGAGTAACGCGTGAGAATCTGCCTTGAGGATGGGGATAACAGTGGGAAACCAATGCTAATACCCAATAGGCTGAGAAGTGAAAGATTTATCGCCTGAAGAGGAGCTCGCGTCTGATTAGCTAGTTGGTGGGGTAAGAGCCTACCAAGGCGACGATCAGTAGCTGGTCTGAGAGGATGAGCAGCCACACTGGGACTGAGACACGGCCCAGACTCCTACGGGAGGCAGCAGTGGGGAATTTTCCGCAATGGGCGAAAGCCTGACGGAGCAACGCCGCGTGAGGGAGGAAGGCCTTTGGGTTGTAAA…	-
16S	Nostoc punctiforme	NR_074317		AAAACGGAGAGTTTGATCCTGGCTCAGGATGAACGCTGGCGGTATGCTTAACACATGCAAGTCGAACGGTGTCTTCGGACACAGTGGCGGACGGGTGAGTAACGCGTGAGAATCTGGCTCTAGGTCTGGGACAACCACTGGAAACGGTGGCTAATACCGGATGTGCCGAGAGGTGAAAGGTTAACTGCCTAGAGATGAGCTCGCGTCTGATTAGCTAGTAGGTAGTGTAATGGACTACCTAGGCGACGATCAGTAGCTGGTCTGAGAGGACGATCAGCCACACTGGGACTGAGACACGGCCCAGACTCCTACGGGAGGCAGCAGTGGGGAATTTTCCGCAATGGGCGAAAGCCTGACGGAGCAATACCGCGTGAGGGAGGAAGGCTCTTGGGTCGTAAA…	-
16S	Trichodesmium erythraeum IMS101	AB075999		GAATCTGCCTTCAGGTCTGGGACAACAGAAGGAAACTTCTGCTAATCCCGGATGAGCCTTAGGGTAAAAGATAAATTGCCTGGAGATGAGCTCGCGTCTGATTAGCTAGTTGGTGTGGTAAAAGCATACCAAGGCAACGATCAGTAGCTGGTCTGAGAGGATGAGCAGCCACACTGGGACTGAGACACGGCCCAGACTCCTACGGGAGGCAGCAGTGGGGAATTTTCCGCAATGGGCGAAAGCCTGACGGAGCAAGACCGCGTGGGGGAGGAAGGCTCTAGGGTTGTAAACCCCTTTTCTTTGGGAAGAAGATCTGACGGTACCAAAGGAATCAGCCTCGGCTAACTCCGTGCCAGCAGCCGCGGTAATACGGAGGAGGCAAGCGTTATCCGGAATGAT…	-
16S	Trichormus variabilis ATCC 29413	HF678501		AGCTCAGGATNAACGCTGGCGGTATGCTTAACACATGCAAGTCGAACGGAATCTTCGGATTTAGTGGCGGACGGGTGAGTAACGCGTGAGAATCTAGCTCTAGGTCGGGGACAACCACTGGAAACGGTGGCTAATACCGGATGTGCCGAAAGGTGAAAGATTTATTGCCTAGAGATGAGCTCGCGTCTGATTAGCTAGTTGGTGTGGTAAGAGCGCACCAAGGCGACGATCAGTAGCTGGTCTGAGAGGATGATCAGCCACACTGGGACTGAGACACGGCCCAGACTCCTACGGGAGGCAGCAGTGGGGAATTTTCCGCAATGGGCGAAAGCCTGACGGAGCAATACCGCGTGAGGGAGGAAGGCTCTTGGGTTGTAAACCTCTTTTCTCAGGGAATAA…	-
